# AtCIPK16 Mediates Salt Stress Through Phytohormones and Transcription Factors

**DOI:** 10.1101/2020.02.17.953216

**Authors:** Shanika L. Amarasinghe, Wenmian Huang, Nathan S. Watson-Haigh, Matthew Gilliham, Stuart J. Roy, Ute Baumann

## Abstract

Soil salinity causes large productivity losses for agriculture worldwide. “Next-generation crops” that can tolerate salt stress are required for the sustainability of global food production. Previous research in *Arabidopsis thaliana* aimed at uncovering novel factors underpinning improved plant salinity tolerance identified the protein kinase AtCIPK16. Overexpression of *AtCIPK16* enhanced shoot Na^+^ exclusion and increased biomass in both Arabidopsis and barley. Here, a comparative transcriptomic study on Arabidopsis lines expressing *AtCIPK16* was conducted in the presence and absence of salt stress, using an RNA-Seq approach, complemented by AtCIPK16 interaction and localisation studies. We are now able to provide evidence for AtCIPK16 activity in the nucleus. Moreover, the results manifest the involvement of a transcription factor, AtTZF1, phytohormones and the ability to quickly reach homeostasis as components important for improving salinity tolerance in transgenics overexpressing *AtCIPK16*. Furthermore, we suggest the possibility of both biotic and abiotic tolerance through AtCIPK16, and propose a model for the salt tolerance pathway elicited through AtCIPK16.
