## Supplementary material for "AtCIPK16 Mediates Salt Stress Through Phytohormones and Transcription Factors": S2

### Sheet: Caption
S2. Percentages of mapped, multimapped and unmapped reads from the samples using STAR aligner

### Sheet: STARstats_3Hr
File Name	Tissue	Treatment	Genotype	Mapped percentage	Multimapped percentage	Unmapped percentage
A17_CGATGT_L001	Root	Control	Null	0.8051	0.0922	0.1027
A17_CGATGT_L002	Root	Control	Null	0.813	0.0923	0.0946
A18_TGACCA_L001	Root	Control	Null	0.7975	0.0982	0.1043
A18_TGACCA_L002	Root	Control	Null	0.8054	0.0982	0.0964
A21_CAGATC_L001	Root	Control	Transgenic	0.7875	0.1163	0.0963
A21_CAGATC_L002	Root	Control	Transgenic	0.7949	0.1166	0.0885
A22_CTTGTA_L001	Root	Control	Transgenic	0.8395	0.0522	0.1082
A22_CTTGTA_L002	Root	Control	Transgenic	0.8476	0.052	0.1004
A25_ATCACG_L001	Root	Salt	Null	0.8297	0.0798	0.0904
A25_ATCACG_L002	Root	Salt	Null	0.8377	0.0802	0.0821
A26_TTAGGC_L001	Root	Salt	Null	0.8148	0.0948	0.0903
A26_TTAGGC_L002	Root	Salt	Null	0.8223	0.0952	0.0825
A29_TAGCTT_L001	Root	Salt	Transgenic	0.8764	0.0422	0.0814
A29_TAGCTT_L002	Root	Salt	Transgenic	0.8849	0.0418	0.0733
A30_GTGGCC_L001	Root	Salt	Transgenic	0.8691	0.0578	0.0731
A30_GTGGCC_L002	Root	Salt	Transgenic	0.8767	0.0577	0.0657
B19_ACAGTG_L001	Root	Control	Null	0.8051	0.0948	0.1001
B19_ACAGTG_L002	Root	Control	Null	0.8125	0.0952	0.0922
B20_GCCAAT_L001	Root	Control	Null	0.8517	0.0486	0.0998
B20_GCCAAT_L002	Root	Control	Null	0.8597	0.0484	0.0919
B23_AGTCAA_L001	Root	Control	Transgenic	0.8578	0.0437	0.0984
B23_AGTCAA_L002	Root	Control	Transgenic	0.8659	0.0436	0.0905
B24_AGTTCC_L001	Root	Control	Transgenic	0.8556	0.0506	0.0938
B24_AGTTCC_L002	Root	Control	Transgenic	0.8633	0.0506	0.0861
B27_ACTTGA_L001	Root	Salt	Null	0.8061	0.0889	0.105
B27_ACTTGA_L002	Root	Salt	Null	0.8133	0.0894	0.0973
B28_GATCAG_L001	Root	Salt	Null	0.8272	0.083	0.0898
B28_GATCAG_L002	Root	Salt	Null	0.8353	0.0831	0.0816
B31_GGCTAC_L001	Root	Salt	Transgenic	0.8639	0.0489	0.0872
B31_GGCTAC_L002	Root	Salt	Transgenic	0.872	0.0488	0.0792
B32_GTTTCG_L001	Root	Salt	Transgenic	0.8041	0.1028	0.0931
B32_GTTTCG_L002	Root	Salt	Transgenic	0.812	0.1029	0.0851
A1_CGATGT_L001	Shoot	Control	Null	0.9358	0.0343	0.0299
A1_CGATGT_L002	Shoot	Control	Null	0.9356	0.0343	0.0301
A10_TTAGGC_L001	Shoot	Salt	Null	0.902	0.069	0.029
A10_TTAGGC_L002	Shoot	Salt	Null	0.9018	0.0692	0.029
A13_TAGCTT_L001	Shoot	Salt	Transgenic	0.9107	0.0579	0.0314
A13_TAGCTT_L002	Shoot	Salt	Transgenic	0.9106	0.0581	0.0313
A2_TGACCA_L001	Shoot	Control	Null	0.9355	0.037	0.0275
A2_TGACCA_L002	Shoot	Control	Null	0.9352	0.0372	0.0276
A14_TTAGGC_L001	Shoot	Control	Null	0.9205	0.046	0.0335
A14_TTAGGC_L002	Shoot	Control	Null	0.9205	0.0459	0.0337
A5_CAGATC_L001	Shoot	Control	Transgenic	0.9342	0.0391	0.0267
A5_CAGATC_L002	Shoot	Control	Transgenic	0.9341	0.0392	0.0268
A6_CTTGTA_L001	Shoot	Control	Transgenic	0.9401	0.0324	0.0275
A6_CTTGTA_L002	Shoot	Control	Transgenic	0.9398	0.0325	0.0277
A9_ATCACG_L001	Shoot	Salt	Null	0.909	0.056	0.035
A9_ATCACG_L002	Shoot	Salt	Null	0.9088	0.0561	0.035
B11_ACTTGA_L001	Shoot	Salt	Null	0.9262	0.0433	0.0305
B11_ACTTGA_L002	Shoot	Salt	Null	0.9262	0.0435	0.0303
B12_GATCAG_L001	Shoot	Salt	Null	0.9186	0.0545	0.0269
B12_GATCAG_L002	Shoot	Salt	Null	0.9183	0.0549	0.0268
B15_GTGGCC_L001	Shoot	Salt	Transgenic	0.916	0.0541	0.0299
B15_GTGGCC_L002	Shoot	Salt	Transgenic	0.9161	0.0542	0.0297
B16_GTTTCG_L001	Shoot	Salt	Transgenic	0.9227	0.0414	0.036
B16_GTTTCG_L002	Shoot	Salt	Transgenic	0.9223	0.0416	0.0361
B3_ACAGTG_L001	Shoot	Salt	Transgenic	0.9314	0.0366	0.032
B3_ACAGTG_L002	Shoot	Salt	Transgenic	0.9311	0.0367	0.0321
B4_GCCAAT_L001	Shoot	Control	Null	0.9352	0.0363	0.0285
B4_GCCAAT_L002	Shoot	Control	Null	0.9349	0.0365	0.0286
B7_AGTCAA_L001	Shoot	Control	Transgenic	0.9318	0.0464	0.0218
B7_AGTCAA_L002	Shoot	Control	Transgenic	0.9315	0.0467	0.0218
B8_AGTTCC_L001	Shoot	Control	Transgenic	0.932	0.0441	0.0239
B8_AGTTCC_L002	Shoot	Control	Transgenic	0.9317	0.0442	0.0241
Average Statistics				0.879809	0.0601562	0.0600313

### Sheet: STARstats_51Hr
File Name	Tissue	Treatment	Genotype	Mapped percentage	Multimapped percentage	Unmapped percentage
cipk10	Root	Control	Transgenic	0.7965	0.0855	0.118
cipk11	Root	Control	Transgenic	0.8182	0.0704	0.1114
cipk12	Root	Control	Transgenic	0.8011	0.0711	0.1277
cipk13	Root	Salt	Transgenic	0.8197	0.0636	0.1167
cipk14	Root	Salt	Transgenic	0.797	0.0647	0.1383
cipk15	Root	Salt	Transgenic	0.8547	0.0529	0.0925
cipk16	Root	Salt	Transgenic	0.8495	0.045	0.1055
cipk17	Shoot	Salt	Null	0.9136	0.0498	0.0366
cipk18	Shoot	Salt	Null	0.8548	0.1053	0.0399
cipk19	Shoot	Salt	Null	0.9022	0.061	0.0368
cipk20	Shoot	Salt	Null	0.9022	0.0592	0.0386
cipk21	Shoot	Control	Null	0.901	0.0613	0.0377
cipk22	Shoot	Control	Null	0.9058	0.0575	0.0366
cipk23	Shoot	Control	Null	0.9079	0.0519	0.0402
cipk24	Shoot	Control	Null	0.9054	0.0582	0.0365
cipk25	Shoot	Salt	Transgenic	0.8857	0.0724	0.042
cipk26	Shoot	Salt	Transgenic	0.8971	0.0637	0.0392
cipk27	Shoot	Salt	Transgenic	0.8945	0.0651	0.0404
cipk28	Shoot	Salt	Transgenic	0.9058	0.0573	0.0369
cipk29	Shoot	Control	Transgenic	0.9026	0.0598	0.0377
cipk2	Root	Control	Null	0.8106	0.0489	0.1405
cipk30	Shoot	Control	Transgenic	0.8955	0.0617	0.0428
cipk31	Shoot	Control	Transgenic	0.9055	0.0577	0.0368
cipk32	Shoot	Control	Transgenic	0.9045	0.0587	0.0368
cipk3	Root	Control	Null	0.8041	0.0777	0.1182
cipk4	Root	Control	Null	0.8412	0.0811	0.0778
cipk5	Root	Salt	Null	0.837	0.0519	0.1111
cipk6	Root	Salt	Null	0.7532	0.1086	0.1382
cipk7	Root	Salt	Null	0.8018	0.0847	0.1135
cipk8	Root	Salt	Null	0.824	0.09	0.086
cipk9	Root	Control	Transgenic	0.7953	0.0542	0.1505
cipk1	Root	Control	Null	0.7924	0.0806	0.127
Average Statistics				0.855637	0.0666094	0.0777625
