## Supplementary material for "AtCIPK16 Mediates Salt Stress Through Phytohormones and Transcription Factors": S6

### Sheet: KEGG_DEGs
S6. Results of Kyoto Encyclopedia of Genes and Genomes (KEGG) information mining for the DEGs using the "Search and Color Pathway" option (http://www.kegg.jp/)
DEGTC(3R)	DEGTC(3S)	DEGTS(3R)	DEGTS(3S)	DEGINT(3R)	DEGINT(3S)	DEGTC(51R)	DEGTC(51S)	DEGTS(51R)	DEGTS(51S)
NONE (4 genes)	ath04626 Plant-pathogen interaction - Arabidopsis thaliana (thale cress) (9)	ath01100 Metabolic pathways - Arabidopsis thaliana (thale cress) (48)	ath01100 Metabolic pathways - Arabidopsis thaliana (thale cress) (8)	ath01100 Metabolic pathways - Arabidopsis thaliana (thale cress) (24)	ath01100 Metabolic pathways - Arabidopsis thaliana (thale cress) (12)	NONE (1 gene)	ath03030 DNA replication - Arabidopsis thaliana (thale cress) (1)	NONE (4 genes)	ath00230 Purine metabolism - Arabidopsis thaliana (thale cress) (1)
	ath:AT1G21550 Calcium-binding EF-hand family protein	ath:AT1G12900 GAPA-2; glyceraldehyde 3-phosphate dehydrogenase A subunit 2	ath:AT1G01600 CYP86A4; cytochrome P450, family 86, subfamily A, polypeptide 4	ath:AT1G03090 MCCA; methylcrotonyl-CoA carboxylase alpha chain	ath:AT1G32900 GBSS1; UDP-Glycosyltransferase superfamily protein		ath:AT2G27470 NF-YB11; nuclear factor Y, subunit B11		ath:AT2G27470 NF-YB11; nuclear factor Y, subunit B11
	ath:AT1G66400 CML23; calmodulin like 23	ath:AT1G18870 ICS2; isochorismate synthase 2	ath:AT1G58290 HEMA1; Glutamyl-tRNA reductase family protein	ath:AT1G20510 OPCL1; OPC-8:0 CoA ligase1	ath:AT1G58290 HEMA1; Glutamyl-tRNA reductase family protein		ath03420 Nucleotide excision repair - Arabidopsis thaliana (thale cress) (1)		ath03030 DNA replication - Arabidopsis thaliana (thale cress) (1)
	ath:AT1G76650 CML38; calmodulin-like 38	ath:AT1G19670 CLH1; chlorophyllase 1	ath:AT2G18150 Peroxidase superfamily protein	ath:AT1G55920 SERAT2;1; serine acetyltransferase 2;1	ath:AT1G73010 PS2; inorganic pyrophosphatase 1		ath:AT2G27470 NF-YB11; nuclear factor Y, subunit B11		ath:AT2G27470 NF-YB11; nuclear factor Y, subunit B11
	ath:AT2G38470 WRKY33; WRKY DNA-binding protein 33	ath:AT1G20510 OPCL1; OPC-8:0 CoA ligase1	ath:AT2G38380 Peroxidase superfamily protein	ath:AT1G63180 UGE3; UDP-D-glucose/UDP-D-galactose 4-epimerase 3	ath:AT2G18150 Peroxidase superfamily protein		ath00240 Pyrimidine metabolism - Arabidopsis thaliana (thale cress) (1)		ath03420 Nucleotide excision repair - Arabidopsis thaliana (thale cress) (1)
	ath:AT3G01830 Calcium-binding EF-hand family protein	ath:AT1G29930 CAB1; chlorophyll A/B binding protein 1	ath:AT3G08860 PYD4; PYRIMIDINE 4	ath:AT1G70290 TPS8; trehalose-6-phosphatase synthase S8	ath:AT2G38380 Peroxidase superfamily protein		ath:AT2G27470 NF-YB11; nuclear factor Y, subunit B11		ath:AT2G27470 NF-YB11; nuclear factor Y, subunit B11
	ath:AT3G25600 Calcium-binding EF-hand family protein	ath:AT1G42970 GAPB; glyceraldehyde-3-phosphate dehydrogenase B subunit	ath:AT3G47340 ASN1; glutamine-dependent asparagine synthase 1	ath:AT2G24580 FAD-dependent oxidoreductase family protein	ath:AT3G47340 ASN1; glutamine-dependent asparagine synthase 1		ath03410 Base excision repair - Arabidopsis thaliana (thale cress) (1)		ath03410 Base excision repair - Arabidopsis thaliana (thale cress) (1)
	ath:AT3G57530 CPK32; calcium-dependent protein kinase 32	ath:AT1G55920 SERAT2;1; serine acetyltransferase 2;1	ath:AT4G36430 Peroxidase superfamily protein	ath:AT2G28850 CYP710A3; cytochrome P450, family 710, subfamily A, polypeptide 3	ath:AT3G51240 F3H; flavanone 3-hydroxylase		ath:AT2G27470 NF-YB11; nuclear factor Y, subunit B11		ath:AT2G27470 NF-YB11; nuclear factor Y, subunit B11
	ath:AT4G01250 WRKY22; WRKY family transcription factor	ath:AT1G58300 HO4; heme oxygenase 4	ath:AT5G64110 Peroxidase superfamily protein	ath:AT2G30670 NAD(P)-binding Rossmann-fold superfamily protein	ath:AT4G18440 L-Aspartase-like family protein		ath01100 Metabolic pathways - Arabidopsis thaliana (thale cress) (1)		ath00240 Pyrimidine metabolism - Arabidopsis thaliana (thale cress) (1)
	ath:AT5G37770 TCH2; EF hand calcium-binding protein family	ath:AT1G70290 TPS8; trehalose-6-phosphatase synthase S8	ath01110 Biosynthesis of secondary metabolites - Arabidopsis thaliana (thale cress) (7)	ath:AT3G04000 NAD(P)-binding Rossmann-fold superfamily protein	ath:AT4G36430 Peroxidase superfamily protein		ath:AT2G27470 NF-YB11; nuclear factor Y, subunit B11		ath:AT2G27470 NF-YB11; nuclear factor Y, subunit B11
	ath04016 MAPK signaling pathway - plant - Arabidopsis thaliana (thale cress) (4)	ath:AT1G76680 OPR1; 12-oxophytodienoate reductase 1	ath:AT1G58290 HEMA1; Glutamyl-tRNA reductase family protein	ath:AT3G21500 DXPS1; 1-deoxy-D-xylulose 5-phosphate synthase 1	ath:AT5G03860 MLS; malate synthase		ath00230 Purine metabolism - Arabidopsis thaliana (thale cress) (1)		ath01100 Metabolic pathways - Arabidopsis thaliana (thale cress) (1)
	ath:AT1G73500 MKK9; MAP kinase kinase 9	ath:AT1G80820 CCR2; cinnamoyl coa reductase	ath:AT2G18150 Peroxidase superfamily protein	ath:AT3G21720 ICL; isocitrate lyase	ath:AT5G08640 FLS1; flavonol synthase 1		ath:AT2G27470 NF-YB11; nuclear factor Y, subunit B11		ath:AT2G27470 NF-YB11; nuclear factor Y, subunit B11
	ath:AT2G38470 WRKY33; WRKY DNA-binding protein 33	ath:AT2G02010 GAD4; glutamate decarboxylase 4	ath:AT2G38380 Peroxidase superfamily protein	ath:AT3G47800 Galactose mutarotase-like superfamily protein	ath:AT5G64110 Peroxidase superfamily protein
	ath:AT4G01250 WRKY22; WRKY family transcription factor	ath:AT2G05070 LHCB2.2; photosystem II light harvesting complex protein 2.2	ath:AT3G08860 PYD4; PYRIMIDINE 4	ath:AT3G59480 pfkB-like carbohydrate kinase family protein	ath01110 Biosynthesis of secondary metabolites - Arabidopsis thaliana (thale cress) (11)
	ath:AT4G11280 ACS6; 1-aminocyclopropane-1-carboxylic acid (acc) synthase 6	ath:AT2G06050 OPR3; oxophytodienoate-reductase 3	ath:AT3G47340 ASN1; glutamine-dependent asparagine synthase 1	ath:AT4G31780 MGD1; monogalactosyl diacylglycerol synthase 1	ath:AT1G32900 GBSS1; UDP-Glycosyltransferase superfamily protein
	ath03018 RNA degradation - Arabidopsis thaliana (thale cress) (3)	ath:AT2G13360 AGT; alanine:glyoxylate aminotransferase	ath:AT4G36430 Peroxidase superfamily protein	ath:AT4G37990 ELI3-2; cinnamyl alcohol dehydrogenase 8	ath:AT1G58290 HEMA1; Glutamyl-tRNA reductase family protein
	ath:AT1G61470 Polynucleotidyl transferase, ribonuclease H-like superfamily protein	ath:AT2G28850 CYP710A3; cytochrome P450, family 710, subfamily A, polypeptide 3	ath:AT5G64110 Peroxidase superfamily protein	ath:AT4G39640 GGT1; gamma-glutamyl transpeptidase 1	ath:AT2G18150 Peroxidase superfamily protein
	ath:AT3G44260 CAF1a; Polynucleotidyl transferase, ribonuclease H-like superfamily protein	ath:AT2G30570 PSBW; photosystem II reaction center W	ath00940 Phenylpropanoid biosynthesis - Arabidopsis thaliana (thale cress) (4)	ath:AT5G03860 MLS; malate synthase	ath:AT2G38380 Peroxidase superfamily protein
	ath:AT5G22250 CAF1b; Polynucleotidyl transferase, ribonuclease H-like superfamily protein	ath:AT2G30660 ATP-dependent caseinolytic (Clp) protease/crotonase family protein	ath:AT2G18150 Peroxidase superfamily protein	ath:AT5G08640 FLS1; flavonol synthase 1	ath:AT3G47340 ASN1; glutamine-dependent asparagine synthase 1
	ath01100 Metabolic pathways - Arabidopsis thaliana (thale cress) (3)	ath:AT2G30670 NAD(P)-binding Rossmann-fold superfamily protein	ath:AT2G38380 Peroxidase superfamily protein	ath:AT5G13630 GUN5; magnesium-chelatase subunit chlH, chloroplast, putative / Mg-protoporphyrin IX chelatase, putative (CHLH)	ath:AT3G51240 F3H; flavanone 3-hydroxylase
	ath:AT1G02390 GPAT2; glycerol-3-phosphate acyltransferase 2	ath:AT3G04000 NAD(P)-binding Rossmann-fold superfamily protein	ath:AT4G36430 Peroxidase superfamily protein	ath:AT5G14780 FDH; formate dehydrogenase	ath:AT4G18440 L-Aspartase-like family protein
	ath:AT4G11280 ACS6; 1-aminocyclopropane-1-carboxylic acid (acc) synthase 6	ath:AT3G16140 PSAH-1; photosystem I subunit H-1	ath:AT5G64110 Peroxidase superfamily protein	ath:AT5G28237 Pyridoxal-5'-phosphate-dependent enzyme family protein	ath:AT4G36430 Peroxidase superfamily protein
	ath:AT5G03860 MLS; malate synthase	ath:AT3G21500 DXPS1; 1-deoxy-D-xylulose 5-phosphate synthase 1	ath04075 Plant hormone signal transduction - Arabidopsis thaliana (thale cress) (3)	ath:AT5G42650 AOS; allene oxide synthase	ath:AT5G03860 MLS; malate synthase
	ath04075 Plant hormone signal transduction - Arabidopsis thaliana (thale cress) (3)	ath:AT3G21720 ICL; isocitrate lyase	ath:AT2G23170 GH3.3; Auxin-responsive GH3 family protein	ath:AT5G64120 Peroxidase superfamily protein	ath:AT5G08640 FLS1; flavonol synthase 1
	ath:AT3G09870 SAUR-like auxin-responsive protein family	ath:AT3G25760 AOC1; allene oxide cyclase 1	ath:AT2G36270 ABI5; Basic-leucine zipper (bZIP) transcription factor family protein	ath:AT5G65690 PCK2; phosphoenolpyruvate carboxykinase 2	ath:AT5G64110 Peroxidase superfamily protein
	ath:AT3G12830 SAUR-like auxin-responsive protein family	ath:AT3G25770 AOC2; allene oxide cyclase 2	ath:AT4G27260 WES1; Auxin-responsive GH3 family protein	ath01110 Biosynthesis of secondary metabolites - Arabidopsis thaliana (thale cress) (17)	ath00940 Phenylpropanoid biosynthesis - Arabidopsis thaliana (thale cress) (4)
	ath:AT5G57560 TCH4; Xyloglucan endotransglucosylase/hydrolase family protein	ath:AT3G26650 GAPA; glyceraldehyde 3-phosphate dehydrogenase A subunit	ath00250 Alanine, aspartate and glutamate metabolism - Arabidopsis thaliana (thale cress) (2)	ath:AT1G19640 JMT; jasmonic acid carboxyl methyltransferase	ath:AT2G18150 Peroxidase superfamily protein
	ath01110 Biosynthesis of secondary metabolites - Arabidopsis thaliana (thale cress) (3)	ath:AT3G54050 HCEF1; high cyclic electron flow 1	ath:AT3G08860 PYD4; PYRIMIDINE 4	ath:AT1G20510 OPCL1; OPC-8:0 CoA ligase1	ath:AT2G38380 Peroxidase superfamily protein
	ath:AT1G02390 GPAT2; glycerol-3-phosphate acyltransferase 2	ath:AT3G55630 DFD; DHFS-FPGS homolog D	ath:AT3G47340 ASN1; glutamine-dependent asparagine synthase 1	ath:AT1G55290 2-oxoglutarate (2OG) and Fe(II)-dependent oxygenase superfamily protein	ath:AT4G36430 Peroxidase superfamily protein
	ath:AT4G11280 ACS6; 1-aminocyclopropane-1-carboxylic acid (acc) synthase 6	ath:AT3G59480 pfkB-like carbohydrate kinase family protein	ath00073 Cutin, suberine and wax biosynthesis - Arabidopsis thaliana (thale cress) (2)	ath:AT1G55920 SERAT2;1; serine acetyltransferase 2;1	ath:AT5G64110 Peroxidase superfamily protein
	ath:AT5G03860 MLS; malate synthase	ath:AT4G11280 ACS6; 1-aminocyclopropane-1-carboxylic acid (acc) synthase 6	ath:AT1G01600 CYP86A4; cytochrome P450, family 86, subfamily A, polypeptide 4	ath:AT2G28850 CYP710A3; cytochrome P450, family 710, subfamily A, polypeptide 3	ath04626 Plant-pathogen interaction - Arabidopsis thaliana (thale cress) (2)
	ath03015 mRNA surveillance pathway - Arabidopsis thaliana (thale cress) (2)	ath:AT4G14680 APS3; Pseudouridine synthase/archaeosine transglycosylase-like family protein	ath:AT5G58860 CYP86A1; cytochrome P450, family 86, subfamily A, polypeptide 1	ath:AT2G30670 NAD(P)-binding Rossmann-fold superfamily protein	ath:AT1G21550 Calcium-binding EF-hand family protein
	ath:AT1G66500 Pre-mRNA cleavage complex II	ath:AT4G19750 Glycosyl hydrolase family protein with chitinase insertion domain-containing protein	ath00860 Porphyrin and chlorophyll metabolism - Arabidopsis thaliana (thale cress) (1)	ath:AT3G21500 DXPS1; 1-deoxy-D-xylulose 5-phosphate synthase 1	ath:AT3G25600 Calcium-binding EF-hand family protein
	ath:AT5G43620 Pre-mRNA cleavage complex II	ath:AT4G31780 MGD1; monogalactosyl diacylglycerol synthase 1	ath:AT1G58290 HEMA1; Glutamyl-tRNA reductase family protein	ath:AT3G21720 ICL; isocitrate lyase	ath00941 Flavonoid biosynthesis - Arabidopsis thaliana (thale cress) (2)
	ath00620 Pyruvate metabolism - Arabidopsis thaliana (thale cress) (1)	ath:AT4G37990 ELI3-2; cinnamyl alcohol dehydrogenase 8	ath00040 Pentose and glucuronate interconversions - Arabidopsis thaliana (thale cress) (1)	ath:AT3G47800 Galactose mutarotase-like superfamily protein	ath:AT3G51240 F3H; flavanone 3-hydroxylase
	ath:AT5G03860 MLS; malate synthase	ath:AT5G03860 MLS; malate synthase	ath:AT5G55720 Pectin lyase-like superfamily protein	ath:AT4G37990 ELI3-2; cinnamyl alcohol dehydrogenase 8	ath:AT5G08640 FLS1; flavonol synthase 1
	ath00561 Glycerolipid metabolism - Arabidopsis thaliana (thale cress) (1)	ath:AT5G08640 FLS1; flavonol synthase 1	ath00280 Valine, leucine and isoleucine degradation - Arabidopsis thaliana (thale cress) (1)	ath:AT5G03860 MLS; malate synthase	ath00250 Alanine, aspartate and glutamate metabolism - Arabidopsis thaliana (thale cress) (2)
	ath:AT1G02390 GPAT2; glycerol-3-phosphate acyltransferase 2	ath:AT5G09660 PMDH2; peroxisomal NAD-malate dehydrogenase 2	ath:AT3G08860 PYD4; PYRIMIDINE 4	ath:AT5G08640 FLS1; flavonol synthase 1	ath:AT3G47340 ASN1; glutamine-dependent asparagine synthase 1
	ath00630 Glyoxylate and dicarboxylate metabolism - Arabidopsis thaliana (thale cress) (1)	ath:AT5G13630 GUN5; magnesium-chelatase subunit chlH, chloroplast, putative / Mg-protoporphyrin IX chelatase, putative (CHLH)	ath03008 Ribosome biogenesis in eukaryotes - Arabidopsis thaliana (thale cress) (1)	ath:AT5G13630 GUN5; magnesium-chelatase subunit chlH, chloroplast, putative / Mg-protoporphyrin IX chelatase, putative (CHLH)	ath:AT4G18440 L-Aspartase-like family protein
	ath:AT5G03860 MLS; malate synthase	ath:AT5G14780 FDH; formate dehydrogenase	ath:AT3G41768 18S ribosomal RNA	ath:AT5G28237 Pyridoxal-5'-phosphate-dependent enzyme family protein	ath00630 Glyoxylate and dicarboxylate metabolism - Arabidopsis thaliana (thale cress) (1)
	ath01200 Carbon metabolism - Arabidopsis thaliana (thale cress) (1)	ath:AT5G24140 SQP2; squalene monooxygenase 2	ath00270 Cysteine and methionine metabolism - Arabidopsis thaliana (thale cress) (1)	ath:AT5G42650 AOS; allene oxide synthase	ath:AT5G03860 MLS; malate synthase
	ath:AT5G03860 MLS; malate synthase	ath:AT5G24420 PGL5; 6-phosphogluconolactonase 5	ath:AT3G08860 PYD4; PYRIMIDINE 4	ath:AT5G64120 Peroxidase superfamily protein	ath00230 Purine metabolism - Arabidopsis thaliana (thale cress) (1)
	ath00564 Glycerophospholipid metabolism - Arabidopsis thaliana (thale cress) (1)	ath:AT5G28237 Pyridoxal-5'-phosphate-dependent enzyme family protein	ath00260 Glycine, serine and threonine metabolism - Arabidopsis thaliana (thale cress) (1)	ath:AT5G65690 PCK2; phosphoenolpyruvate carboxykinase 2	ath:AT4G18440 L-Aspartase-like family protein
	ath:AT1G02390 GPAT2; glycerol-3-phosphate acyltransferase 2	ath:AT5G42650 AOS; allene oxide synthase	ath:AT3G08860 PYD4; PYRIMIDINE 4	ath01200 Carbon metabolism - Arabidopsis thaliana (thale cress) (5)	ath00564 Glycerophospholipid metabolism - Arabidopsis thaliana (thale cress) (1)
	ath00270 Cysteine and methionine metabolism - Arabidopsis thaliana (thale cress) (1)	ath:AT5G43890 YUC5; Flavin-binding monooxygenase family protein	ath03010 Ribosome - Arabidopsis thaliana (thale cress) (1)	ath:AT1G55920 SERAT2;1; serine acetyltransferase 2;1	ath:AT1G73600 S-adenosyl-L-methionine-dependent methyltransferases superfamily protein
	ath:AT4G11280 ACS6; 1-aminocyclopropane-1-carboxylic acid (acc) synthase 6	ath:AT5G54270 LHCB3; light-harvesting chlorophyll B-binding protein 3	ath:AT3G41768 18S ribosomal RNA	ath:AT3G21720 ICL; isocitrate lyase	ath00073 Cutin, suberine and wax biosynthesis - Arabidopsis thaliana (thale cress) (1)
	ath04130 SNARE interactions in vesicular transport - Arabidopsis thaliana (thale cress) (1)	ath:AT5G57190 PSD2; phosphatidylserine decarboxylase 2	ath00908 Zeatin biosynthesis - Arabidopsis thaliana (thale cress) (1)	ath:AT5G03860 MLS; malate synthase	ath:AT5G58860 CYP86A1; cytochrome P450, family 86, subfamily A, polypeptide 1
	ath:AT3G52400 SYP122; syntaxin of plants 122	ath:AT5G64120 Peroxidase superfamily protein	ath:AT2G41510 CKX1; cytokinin oxidase/dehydrogenase 1	ath:AT5G14780 FDH; formate dehydrogenase	ath01200 Carbon metabolism - Arabidopsis thaliana (thale cress) (1)
		ath:AT5G65690 PCK2; phosphoenolpyruvate carboxykinase 2		ath:AT5G65690 PCK2; phosphoenolpyruvate carboxykinase 2	ath:AT5G03860 MLS; malate synthase
		ath01110 Biosynthesis of secondary metabolites - Arabidopsis thaliana (thale cress) (31)		ath00940 Phenylpropanoid biosynthesis - Arabidopsis thaliana (thale cress) (3)	ath00500 Starch and sucrose metabolism - Arabidopsis thaliana (thale cress) (1)
		ath:AT1G18870 ICS2; isochorismate synthase 2		ath:AT1G55290 2-oxoglutarate (2OG) and Fe(II)-dependent oxygenase superfamily protein	ath:AT1G32900 GBSS1; UDP-Glycosyltransferase superfamily protein
		ath:AT1G19670 CLH1; chlorophyllase 1		ath:AT4G37990 ELI3-2; cinnamyl alcohol dehydrogenase 8	ath00750 Vitamin B6 metabolism - Arabidopsis thaliana (thale cress) (1)
		ath:AT1G20510 OPCL1; OPC-8:0 CoA ligase1		ath:AT5G64120 Peroxidase superfamily protein	ath:AT1G73010 PS2; inorganic pyrophosphatase 1
		ath:AT1G55290 2-oxoglutarate (2OG) and Fe(II)-dependent oxygenase superfamily protein		ath00630 Glyoxylate and dicarboxylate metabolism - Arabidopsis thaliana (thale cress) (3)	ath00860 Porphyrin and chlorophyll metabolism - Arabidopsis thaliana (thale cress) (1)
		ath:AT1G55920 SERAT2;1; serine acetyltransferase 2;1		ath:AT3G21720 ICL; isocitrate lyase	ath:AT1G58290 HEMA1; Glutamyl-tRNA reductase family protein
		ath:AT1G58300 HO4; heme oxygenase 4		ath:AT5G03860 MLS; malate synthase	ath00620 Pyruvate metabolism - Arabidopsis thaliana (thale cress) (1)
		ath:AT1G76680 OPR1; 12-oxophytodienoate reductase 1		ath:AT5G14780 FDH; formate dehydrogenase	ath:AT5G03860 MLS; malate synthase
		ath:AT1G80820 CCR2; cinnamoyl coa reductase		ath00052 Galactose metabolism - Arabidopsis thaliana (thale cress) (3)	ath00480 Glutathione metabolism - Arabidopsis thaliana (thale cress) (1)
		ath:AT2G02010 GAD4; glutamate decarboxylase 4		ath:AT1G63180 UGE3; UDP-D-glucose/UDP-D-galactose 4-epimerase 3	ath:AT1G10370 ERD9; Glutathione S-transferase family protein
		ath:AT2G06050 OPR3; oxophytodienoate-reductase 3		ath:AT3G47800 Galactose mutarotase-like superfamily protein	ath04075 Plant hormone signal transduction - Arabidopsis thaliana (thale cress) (1)
		ath:AT2G13360 AGT; alanine:glyoxylate aminotransferase		ath:AT5G20250 DIN10; Raffinose synthase family protein	ath:AT4G27260 WES1; Auxin-responsive GH3 family protein
		ath:AT2G28850 CYP710A3; cytochrome P450, family 710, subfamily A, polypeptide 3		ath00592 alpha-Linolenic acid metabolism - Arabidopsis thaliana (thale cress) (3)	ath04016 MAPK signaling pathway - plant - Arabidopsis thaliana (thale cress) (1)
		ath:AT2G30670 NAD(P)-binding Rossmann-fold superfamily protein		ath:AT1G19640 JMT; jasmonic acid carboxyl methyltransferase	ath:AT1G73500 MKK9; MAP kinase kinase 9
		ath:AT3G21500 DXPS1; 1-deoxy-D-xylulose 5-phosphate synthase 1		ath:AT1G20510 OPCL1; OPC-8:0 CoA ligase1	ath00906 Carotenoid biosynthesis - Arabidopsis thaliana (thale cress) (1)
		ath:AT3G21720 ICL; isocitrate lyase		ath:AT5G42650 AOS; allene oxide synthase	ath:AT4G32810 CCD8; carotenoid cleavage dioxygenase 8
		ath:AT3G25760 AOC1; allene oxide cyclase 1		ath04075 Plant hormone signal transduction - Arabidopsis thaliana (thale cress) (2)	ath04712 Circadian rhythm - plant - Arabidopsis thaliana (thale cress) (1)
		ath:AT3G25770 AOC2; allene oxide cyclase 2		ath:AT1G32640 MYC2; Basic helix-loop-helix (bHLH) DNA-binding family protein	ath:AT1G56650 PAP1; production of anthocyanin pigment 1
		ath:AT3G54050 HCEF1; high cyclic electron flow 1		ath:AT5G47220 ERF2; ethylene responsive element binding factor 2
		ath:AT4G11280 ACS6; 1-aminocyclopropane-1-carboxylic acid (acc) synthase 6		ath04626 Plant-pathogen interaction - Arabidopsis thaliana (thale cress) (2)
		ath:AT4G37990 ELI3-2; cinnamyl alcohol dehydrogenase 8		ath:AT2G38470 WRKY33; WRKY DNA-binding protein 33
		ath:AT5G03860 MLS; malate synthase		ath:AT2G41100 TCH3; Calcium-binding EF hand family protein
		ath:AT5G08640 FLS1; flavonol synthase 1		ath00010 Glycolysis / Gluconeogenesis - Arabidopsis thaliana (thale cress) (2)
		ath:AT5G09660 PMDH2; peroxisomal NAD-malate dehydrogenase 2		ath:AT3G47800 Galactose mutarotase-like superfamily protein
		ath:AT5G13630 GUN5; magnesium-chelatase subunit chlH, chloroplast, putative / Mg-protoporphyrin IX chelatase, putative (CHLH)		ath:AT5G65690 PCK2; phosphoenolpyruvate carboxykinase 2
		ath:AT5G24140 SQP2; squalene monooxygenase 2		ath00500 Starch and sucrose metabolism - Arabidopsis thaliana (thale cress) (2)
		ath:AT5G24420 PGL5; 6-phosphogluconolactonase 5		ath:AT1G70290 TPS8; trehalose-6-phosphatase synthase S8
		ath:AT5G28237 Pyridoxal-5'-phosphate-dependent enzyme family protein		ath:AT3G59480 pfkB-like carbohydrate kinase family protein
		ath:AT5G42650 AOS; allene oxide synthase		ath00053 Ascorbate and aldarate metabolism - Arabidopsis thaliana (thale cress) (2)
		ath:AT5G57190 PSD2; phosphatidylserine decarboxylase 2		ath:AT2G19800 MIOX2; myo-inositol oxygenase 2
		ath:AT5G64120 Peroxidase superfamily protein		ath:AT4G26260 MIOX4; myo-inositol oxygenase 4
		ath:AT5G65690 PCK2; phosphoenolpyruvate carboxykinase 2		ath00260 Glycine, serine and threonine metabolism - Arabidopsis thaliana (thale cress) (2)
		ath01200 Carbon metabolism - Arabidopsis thaliana (thale cress) (13)		ath:AT2G24580 FAD-dependent oxidoreductase family protein
		ath:AT1G12900 GAPA-2; glyceraldehyde 3-phosphate dehydrogenase A subunit 2		ath:AT5G28237 Pyridoxal-5'-phosphate-dependent enzyme family protein
		ath:AT1G42970 GAPB; glyceraldehyde-3-phosphate dehydrogenase B subunit		ath01230 Biosynthesis of amino acids - Arabidopsis thaliana (thale cress) (2)
		ath:AT1G55920 SERAT2;1; serine acetyltransferase 2;1		ath:AT1G55920 SERAT2;1; serine acetyltransferase 2;1
		ath:AT2G13360 AGT; alanine:glyoxylate aminotransferase		ath:AT5G28237 Pyridoxal-5'-phosphate-dependent enzyme family protein
		ath:AT2G30660 ATP-dependent caseinolytic (Clp) protease/crotonase family protein		ath00562 Inositol phosphate metabolism - Arabidopsis thaliana (thale cress) (2)
		ath:AT3G21720 ICL; isocitrate lyase		ath:AT2G19800 MIOX2; myo-inositol oxygenase 2
		ath:AT3G26650 GAPA; glyceraldehyde 3-phosphate dehydrogenase A subunit		ath:AT4G26260 MIOX4; myo-inositol oxygenase 4
		ath:AT3G54050 HCEF1; high cyclic electron flow 1		ath00480 Glutathione metabolism - Arabidopsis thaliana (thale cress) (2)
		ath:AT5G03860 MLS; malate synthase		ath:AT2G29440 GSTU6; glutathione S-transferase tau 6
		ath:AT5G09660 PMDH2; peroxisomal NAD-malate dehydrogenase 2		ath:AT4G39640 GGT1; gamma-glutamyl transpeptidase 1
		ath:AT5G14780 FDH; formate dehydrogenase		ath00620 Pyruvate metabolism - Arabidopsis thaliana (thale cress) (2)
		ath:AT5G24420 PGL5; 6-phosphogluconolactonase 5		ath:AT5G03860 MLS; malate synthase
		ath:AT5G65690 PCK2; phosphoenolpyruvate carboxykinase 2		ath:AT5G65690 PCK2; phosphoenolpyruvate carboxykinase 2
		ath04075 Plant hormone signal transduction - Arabidopsis thaliana (thale cress) (9)		ath00520 Amino sugar and nucleotide sugar metabolism - Arabidopsis thaliana (thale cress) (2)
		ath:AT1G32640 MYC2; Basic helix-loop-helix (bHLH) DNA-binding family protein		ath:AT1G63180 UGE3; UDP-D-glucose/UDP-D-galactose 4-epimerase 3
		ath:AT1G70700 TIFY7; TIFY domain/Divergent CCT motif family protein		ath:AT3G59480 pfkB-like carbohydrate kinase family protein
		ath:AT1G74890 ARR15; response regulator 15		ath04016 MAPK signaling pathway - plant - Arabidopsis thaliana (thale cress) (2)
		ath:AT2G43010 PIF4; phytochrome interacting factor 4		ath:AT1G32640 MYC2; Basic helix-loop-helix (bHLH) DNA-binding family protein
		ath:AT3G23240 ERF1; ethylene response factor 1		ath:AT2G38470 WRKY33; WRKY DNA-binding protein 33
		ath:AT5G13220 JAZ10; jasmonate-zim-domain protein 10		ath00100 Steroid biosynthesis - Arabidopsis thaliana (thale cress) (1)
		ath:AT5G13370 Auxin-responsive GH3 family protein		ath:AT2G28850 CYP710A3; cytochrome P450, family 710, subfamily A, polypeptide 3
		ath:AT5G47220 ERF2; ethylene responsive element binding factor 2		ath00310 Lysine degradation - Arabidopsis thaliana (thale cress) (1)
		ath:AT5G57560 TCH4; Xyloglucan endotransglucosylase/hydrolase family protein		ath:AT2G24580 FAD-dependent oxidoreductase family protein
		ath04626 Plant-pathogen interaction - Arabidopsis thaliana (thale cress) (7)		ath00960 Tropane, piperidine and pyridine alkaloid biosynthesis - Arabidopsis thaliana (thale cress) (1)
		ath:AT1G76640 Calcium-binding EF-hand family protein		ath:AT2G30670 NAD(P)-binding Rossmann-fold superfamily protein
		ath:AT2G38470 WRKY33; WRKY DNA-binding protein 33		ath01040 Biosynthesis of unsaturated fatty acids - Arabidopsis thaliana (thale cress) (1)
		ath:AT2G41100 TCH3; Calcium-binding EF hand family protein		ath:AT3G04000 NAD(P)-binding Rossmann-fold superfamily protein
		ath:AT3G17690 CNGC19; cyclic nucleotide gated channel 19		ath00561 Glycerolipid metabolism - Arabidopsis thaliana (thale cress) (1)
		ath:AT4G04710 CPK22; calcium-dependent kinase-like protein		ath:AT4G31780 MGD1; monogalactosyl diacylglycerol synthase 1
		ath:AT5G42380 CML37; calmodulin like 37		ath00280 Valine, leucine and isoleucine degradation - Arabidopsis thaliana (thale cress) (1)
		ath:AT5G46330 FLS2; Leucine-rich receptor-like protein kinase family protein		ath:AT1G03090 MCCA; methylcrotonyl-CoA carboxylase alpha chain
		ath04016 MAPK signaling pathway - plant - Arabidopsis thaliana (thale cress) (7)		ath00020 Citrate cycle (TCA cycle) - Arabidopsis thaliana (thale cress) (1)
		ath:AT1G32640 MYC2; Basic helix-loop-helix (bHLH) DNA-binding family protein		ath:AT5G65690 PCK2; phosphoenolpyruvate carboxykinase 2
		ath:AT2G38470 WRKY33; WRKY DNA-binding protein 33		ath00941 Flavonoid biosynthesis - Arabidopsis thaliana (thale cress) (1)
		ath:AT3G18690 MKS1; MAP kinase substrate 1		ath:AT5G08640 FLS1; flavonol synthase 1
		ath:AT3G23240 ERF1; ethylene response factor 1		ath00860 Porphyrin and chlorophyll metabolism - Arabidopsis thaliana (thale cress) (1)
		ath:AT3G25250 AGC2-1; AGC (cAMP-dependent, cGMP-dependent and protein kinase C) kinase family protein		ath:AT5G13630 GUN5; magnesium-chelatase subunit chlH, chloroplast, putative / Mg-protoporphyrin IX chelatase, putative (CHLH)
		ath:AT4G11280 ACS6; 1-aminocyclopropane-1-carboxylic acid (acc) synthase 6		ath01212 Fatty acid metabolism - Arabidopsis thaliana (thale cress) (1)
		ath:AT5G46330 FLS2; Leucine-rich receptor-like protein kinase family protein		ath:AT3G04000 NAD(P)-binding Rossmann-fold superfamily protein
		ath00710 Carbon fixation in photosynthetic organisms - Arabidopsis thaliana (thale cress) (6)		ath00780 Biotin metabolism - Arabidopsis thaliana (thale cress) (1)
		ath:AT1G12900 GAPA-2; glyceraldehyde 3-phosphate dehydrogenase A subunit 2		ath:AT3G04000 NAD(P)-binding Rossmann-fold superfamily protein
		ath:AT1G42970 GAPB; glyceraldehyde-3-phosphate dehydrogenase B subunit		ath00730 Thiamine metabolism - Arabidopsis thaliana (thale cress) (1)
		ath:AT3G26650 GAPA; glyceraldehyde 3-phosphate dehydrogenase A subunit		ath:AT3G21500 DXPS1; 1-deoxy-D-xylulose 5-phosphate synthase 1
		ath:AT3G54050 HCEF1; high cyclic electron flow 1		ath00270 Cysteine and methionine metabolism - Arabidopsis thaliana (thale cress) (1)
		ath:AT5G09660 PMDH2; peroxisomal NAD-malate dehydrogenase 2		ath:AT1G55920 SERAT2;1; serine acetyltransferase 2;1
		ath:AT5G65690 PCK2; phosphoenolpyruvate carboxykinase 2		ath00430 Taurine and hypotaurine metabolism - Arabidopsis thaliana (thale cress) (1)
		ath00592 alpha-Linolenic acid metabolism - Arabidopsis thaliana (thale cress) (6)		ath:AT4G39640 GGT1; gamma-glutamyl transpeptidase 1
		ath:AT1G20510 OPCL1; OPC-8:0 CoA ligase1		ath00400 Phenylalanine, tyrosine and tryptophan biosynthesis - Arabidopsis thaliana (thale cress) (1)
		ath:AT1G76680 OPR1; 12-oxophytodienoate reductase 1		ath:AT5G28237 Pyridoxal-5'-phosphate-dependent enzyme family protein
		ath:AT2G06050 OPR3; oxophytodienoate-reductase 3		ath00460 Cyanoamino acid metabolism - Arabidopsis thaliana (thale cress) (1)
		ath:AT3G25760 AOC1; allene oxide cyclase 1		ath:AT4G39640 GGT1; gamma-glutamyl transpeptidase 1
		ath:AT3G25770 AOC2; allene oxide cyclase 2		ath00920 Sulfur metabolism - Arabidopsis thaliana (thale cress) (1)
		ath:AT5G42650 AOS; allene oxide synthase		ath:AT1G55920 SERAT2;1; serine acetyltransferase 2;1
		ath00630 Glyoxylate and dicarboxylate metabolism - Arabidopsis thaliana (thale cress) (5)		ath00908 Zeatin biosynthesis - Arabidopsis thaliana (thale cress) (1)
		ath:AT2G13360 AGT; alanine:glyoxylate aminotransferase		ath:AT2G36800 DOGT1; don-glucosyltransferase 1
		ath:AT3G21720 ICL; isocitrate lyase		ath00051 Fructose and mannose metabolism - Arabidopsis thaliana (thale cress) (1)
		ath:AT5G03860 MLS; malate synthase		ath:AT3G59480 pfkB-like carbohydrate kinase family protein
		ath:AT5G09660 PMDH2; peroxisomal NAD-malate dehydrogenase 2		ath00061 Fatty acid biosynthesis - Arabidopsis thaliana (thale cress) (1)
		ath:AT5G14780 FDH; formate dehydrogenase		ath:AT3G04000 NAD(P)-binding Rossmann-fold superfamily protein
		ath00195 Photosynthesis - Arabidopsis thaliana (thale cress) (4)		ath00900 Terpenoid backbone biosynthesis - Arabidopsis thaliana (thale cress) (1)
		ath:AT1G20340 DRT112; Cupredoxin superfamily protein		ath:AT3G21500 DXPS1; 1-deoxy-D-xylulose 5-phosphate synthase 1
		ath:AT1G76100 PETE1; plastocyanin 1		ath00590 Arachidonic acid metabolism - Arabidopsis thaliana (thale cress) (1)
		ath:AT2G30570 PSBW; photosystem II reaction center W		ath:AT4G39640 GGT1; gamma-glutamyl transpeptidase 1
		ath:AT3G16140 PSAH-1; photosystem I subunit H-1		ath04146 Peroxisome - Arabidopsis thaliana (thale cress) (1)
		ath00940 Phenylpropanoid biosynthesis - Arabidopsis thaliana (thale cress) (4)		ath:AT2G24580 FAD-dependent oxidoreductase family protein
		ath:AT1G55290 2-oxoglutarate (2OG) and Fe(II)-dependent oxygenase superfamily protein		ath00710 Carbon fixation in photosynthetic organisms - Arabidopsis thaliana (thale cress) (1)
		ath:AT1G80820 CCR2; cinnamoyl coa reductase		ath:AT5G65690 PCK2; phosphoenolpyruvate carboxykinase 2
		ath:AT4G37990 ELI3-2; cinnamyl alcohol dehydrogenase 8
		ath:AT5G64120 Peroxidase superfamily protein
		ath00860 Porphyrin and chlorophyll metabolism - Arabidopsis thaliana (thale cress) (3)
		ath:AT1G19670 CLH1; chlorophyllase 1
		ath:AT1G58300 HO4; heme oxygenase 4
		ath:AT5G13630 GUN5; magnesium-chelatase subunit chlH, chloroplast, putative / Mg-protoporphyrin IX chelatase, putative (CHLH)
		ath00196 Photosynthesis - antenna proteins - Arabidopsis thaliana (thale cress) (3)
		ath:AT1G29930 CAB1; chlorophyll A/B binding protein 1
		ath:AT2G05070 LHCB2.2; photosystem II light harvesting complex protein 2.2
		ath:AT5G54270 LHCB3; light-harvesting chlorophyll B-binding protein 3
		ath00910 Nitrogen metabolism - Arabidopsis thaliana (thale cress) (3)
		ath:AT3G01500 CA1; carbonic anhydrase 1
		ath:AT5G14740 CA2; carbonic anhydrase 2
		ath:AT5G60770 NRT2.4; nitrate transporter 2.4
		ath00270 Cysteine and methionine metabolism - Arabidopsis thaliana (thale cress) (3)
		ath:AT1G55920 SERAT2;1; serine acetyltransferase 2;1
		ath:AT4G11280 ACS6; 1-aminocyclopropane-1-carboxylic acid (acc) synthase 6
		ath:AT5G09660 PMDH2; peroxisomal NAD-malate dehydrogenase 2
		ath00620 Pyruvate metabolism - Arabidopsis thaliana (thale cress) (3)
		ath:AT5G03860 MLS; malate synthase
		ath:AT5G09660 PMDH2; peroxisomal NAD-malate dehydrogenase 2
		ath:AT5G65690 PCK2; phosphoenolpyruvate carboxykinase 2
		ath00260 Glycine, serine and threonine metabolism - Arabidopsis thaliana (thale cress) (2)
		ath:AT2G13360 AGT; alanine:glyoxylate aminotransferase
		ath:AT5G28237 Pyridoxal-5'-phosphate-dependent enzyme family protein
		ath00051 Fructose and mannose metabolism - Arabidopsis thaliana (thale cress) (2)
		ath:AT3G54050 HCEF1; high cyclic electron flow 1
		ath:AT3G59480 pfkB-like carbohydrate kinase family protein
		ath00900 Terpenoid backbone biosynthesis - Arabidopsis thaliana (thale cress) (2)
		ath:AT3G02410 ICME-LIKE2; alpha/beta-Hydrolases superfamily protein
		ath:AT3G21500 DXPS1; 1-deoxy-D-xylulose 5-phosphate synthase 1
		ath00010 Glycolysis / Gluconeogenesis - Arabidopsis thaliana (thale cress) (2)
		ath:AT3G54050 HCEF1; high cyclic electron flow 1
		ath:AT5G65690 PCK2; phosphoenolpyruvate carboxykinase 2
		ath00410 beta-Alanine metabolism - Arabidopsis thaliana (thale cress) (2)
		ath:AT2G02010 GAD4; glutamate decarboxylase 4
		ath:AT2G30660 ATP-dependent caseinolytic (Clp) protease/crotonase family protein
		ath00020 Citrate cycle (TCA cycle) - Arabidopsis thaliana (thale cress) (2)
		ath:AT5G09660 PMDH2; peroxisomal NAD-malate dehydrogenase 2
		ath:AT5G65690 PCK2; phosphoenolpyruvate carboxykinase 2
		ath03018 RNA degradation - Arabidopsis thaliana (thale cress) (2)
		ath:AT3G16380 PAB6; poly(A) binding protein 6
		ath:AT3G44260 CAF1a; Polynucleotidyl transferase, ribonuclease H-like superfamily protein
		ath00030 Pentose phosphate pathway - Arabidopsis thaliana (thale cress) (2)
		ath:AT3G54050 HCEF1; high cyclic electron flow 1
		ath:AT5G24420 PGL5; 6-phosphogluconolactonase 5
		ath00480 Glutathione metabolism - Arabidopsis thaliana (thale cress) (2)
		ath:AT2G29440 GSTU6; glutathione S-transferase tau 6
		ath:AT2G29450 GSTU5; glutathione S-transferase tau 5
		ath00100 Steroid biosynthesis - Arabidopsis thaliana (thale cress) (2)
		ath:AT2G28850 CYP710A3; cytochrome P450, family 710, subfamily A, polypeptide 3
		ath:AT5G24140 SQP2; squalene monooxygenase 2
		ath00250 Alanine, aspartate and glutamate metabolism - Arabidopsis thaliana (thale cress) (2)
		ath:AT2G02010 GAD4; glutamate decarboxylase 4
		ath:AT2G13360 AGT; alanine:glyoxylate aminotransferase
		ath01230 Biosynthesis of amino acids - Arabidopsis thaliana (thale cress) (2)
		ath:AT1G55920 SERAT2;1; serine acetyltransferase 2;1
		ath:AT5G28237 Pyridoxal-5'-phosphate-dependent enzyme family protein
		ath00500 Starch and sucrose metabolism - Arabidopsis thaliana (thale cress) (2)
		ath:AT1G70290 TPS8; trehalose-6-phosphatase synthase S8
		ath:AT3G59480 pfkB-like carbohydrate kinase family protein
		ath00520 Amino sugar and nucleotide sugar metabolism - Arabidopsis thaliana (thale cress) (2)
		ath:AT3G59480 pfkB-like carbohydrate kinase family protein
		ath:AT4G19750 Glycosyl hydrolase family protein with chitinase insertion domain-containing protein
		ath00920 Sulfur metabolism - Arabidopsis thaliana (thale cress) (2)
		ath:AT1G55920 SERAT2;1; serine acetyltransferase 2;1
		ath:AT4G14680 APS3; Pseudouridine synthase/archaeosine transglycosylase-like family protein
		ath00909 Sesquiterpenoid and triterpenoid biosynthesis - Arabidopsis thaliana (thale cress) (1)
		ath:AT5G24140 SQP2; squalene monooxygenase 2
		ath00730 Thiamine metabolism - Arabidopsis thaliana (thale cress) (1)
		ath:AT3G21500 DXPS1; 1-deoxy-D-xylulose 5-phosphate synthase 1
		ath00430 Taurine and hypotaurine metabolism - Arabidopsis thaliana (thale cress) (1)
		ath:AT2G02010 GAD4; glutamate decarboxylase 4
		ath00061 Fatty acid biosynthesis - Arabidopsis thaliana (thale cress) (1)
		ath:AT3G04000 NAD(P)-binding Rossmann-fold superfamily protein
		ath00908 Zeatin biosynthesis - Arabidopsis thaliana (thale cress) (1)
		ath:AT2G36800 DOGT1; don-glucosyltransferase 1
		ath00640 Propanoate metabolism - Arabidopsis thaliana (thale cress) (1)
		ath:AT2G30660 ATP-dependent caseinolytic (Clp) protease/crotonase family protein
		ath00230 Purine metabolism - Arabidopsis thaliana (thale cress) (1)
		ath:AT4G14680 APS3; Pseudouridine synthase/archaeosine transglycosylase-like family protein
		ath03040 Spliceosome - Arabidopsis thaliana (thale cress) (1)
		ath:AT4G16680 P-loop containing nucleoside triphosphate hydrolases superfamily protein
		ath00400 Phenylalanine, tyrosine and tryptophan biosynthesis - Arabidopsis thaliana (thale cress) (1)
		ath:AT5G28237 Pyridoxal-5'-phosphate-dependent enzyme family protein
		ath00280 Valine, leucine and isoleucine degradation - Arabidopsis thaliana (thale cress) (1)
		ath:AT2G30660 ATP-dependent caseinolytic (Clp) protease/crotonase family protein
		ath00130 Ubiquinone and other terpenoid-quinone biosynthesis - Arabidopsis thaliana (thale cress) (1)
		ath:AT1G18870 ICS2; isochorismate synthase 2
		ath01212 Fatty acid metabolism - Arabidopsis thaliana (thale cress) (1)
		ath:AT3G04000 NAD(P)-binding Rossmann-fold superfamily protein
		ath00564 Glycerophospholipid metabolism - Arabidopsis thaliana (thale cress) (1)
		ath:AT5G57190 PSD2; phosphatidylserine decarboxylase 2
		ath04146 Peroxisome - Arabidopsis thaliana (thale cress) (1)
		ath:AT2G13360 AGT; alanine:glyoxylate aminotransferase
		ath00561 Glycerolipid metabolism - Arabidopsis thaliana (thale cress) (1)
		ath:AT4G31780 MGD1; monogalactosyl diacylglycerol synthase 1
		ath00944 Flavone and flavonol biosynthesis - Arabidopsis thaliana (thale cress) (1)
		ath:AT2G36790 UGT73C6; UDP-glucosyl transferase 73C6
		ath00450 Selenocompound metabolism - Arabidopsis thaliana (thale cress) (1)
		ath:AT4G14680 APS3; Pseudouridine synthase/archaeosine transglycosylase-like family protein
		ath01040 Biosynthesis of unsaturated fatty acids - Arabidopsis thaliana (thale cress) (1)
		ath:AT3G04000 NAD(P)-binding Rossmann-fold superfamily protein
		ath04712 Circadian rhythm - plant - Arabidopsis thaliana (thale cress) (1)
		ath:AT1G56650 PAP1; production of anthocyanin pigment 1
		ath00960 Tropane, piperidine and pyridine alkaloid biosynthesis - Arabidopsis thaliana (thale cress) (1)
		ath:AT2G30670 NAD(P)-binding Rossmann-fold superfamily protein
		ath03015 mRNA surveillance pathway - Arabidopsis thaliana (thale cress) (1)
		ath:AT3G16380 PAB6; poly(A) binding protein 6
		ath04141 Protein processing in endoplasmic reticulum - Arabidopsis thaliana (thale cress) (1)
		ath:AT3G53800 Fes1B; Fes1B
		ath00790 Folate biosynthesis - Arabidopsis thaliana (thale cress) (1)
		ath:AT3G55630 DFD; DHFS-FPGS homolog D
		ath00380 Tryptophan metabolism - Arabidopsis thaliana (thale cress) (1)
		ath:AT5G43890 YUC5; Flavin-binding monooxygenase family protein
		ath00261 Monobactam biosynthesis - Arabidopsis thaliana (thale cress) (1)
		ath:AT4G14680 APS3; Pseudouridine synthase/archaeosine transglycosylase-like family protein
		ath03013 RNA transport - Arabidopsis thaliana (thale cress) (1)
		ath:AT3G16380 PAB6; poly(A) binding protein 6
		ath00053 Ascorbate and aldarate metabolism - Arabidopsis thaliana (thale cress) (1)
		ath:AT4G26260 MIOX4; myo-inositol oxygenase 4
		ath00562 Inositol phosphate metabolism - Arabidopsis thaliana (thale cress) (1)
		ath:AT4G26260 MIOX4; myo-inositol oxygenase 4
		ath00780 Biotin metabolism - Arabidopsis thaliana (thale cress) (1)
		ath:AT3G04000 NAD(P)-binding Rossmann-fold superfamily protein
		ath00650 Butanoate metabolism - Arabidopsis thaliana (thale cress) (1)
		ath:AT2G02010 GAD4; glutamate decarboxylase 4
		ath00941 Flavonoid biosynthesis - Arabidopsis thaliana (thale cress) (1)
		ath:AT5G08640 FLS1; flavonol synthase 1
