## Supplementary material for "AtCIPK16 Mediates Salt Stress Through Phytohormones and Transcription Factors": S7

### Sheet: Caption
S7. Selected MapMan categories that the DEGs fall into

### Sheet: 1.Mapman_Transporters
Transgene Effect in Controls | Shoot | 3Hr
Gene_ID	Annotation	logFC	AveExpr	t	P.Value	adj.P.Val	B
AT1G57990	purine permease 18	1.29366	2.63565	4.47961	9.43892e-05	0.00816578	1.38265
AT5G52050	MATE efflux family protein	1.73885	1.41111	3.71624	0.000796062	0.0322149	-0.669369
AT5G24030	SLAC1 homologue 3	1.19292	2.81316	3.50793	0.00139945	0.0450903	-1.02838
Transgene Effect in Salt | Root | 3Hr
Gene_ID	Annotation	logFC	AveExpr	t	P.Value	adj.P.Val	B
AT1G16370	organic cation/carnitine transporter 6	1.28934	3.53675	6.60748	2.61103e-07	0.000130397	6.91625
AT1G14040	EXS (ERD1/XPR1/SYG1) family protein	1.04385	6.2897	6.6201	2.52217e-07	0.000128889	6.81859
AT1G19770	purine permease 14	1.07372	5.58619	6.43136	4.23921e-07	0.000163237	6.32366
AT4G36670	Major facilitator superfamily protein	1.25143	4.2497	6.37107	5.0074e-07	0.000174655	6.24244
AT1G61890	MATE efflux family protein	1.43841	4.80903	5.95628	1.58687e-06	0.000309737	5.07603
AT1G13210	autoinhibited Ca2+/ATPase II	1.09268	5.79796	5.52662	5.29945e-06	0.000573645	3.82702
AT4G18197	purine permease 7	1.27032	3.19778	5.43887	6.7856e-06	0.000661022	3.79524
AT4G15233	ABC-2 and Plant PDR ABC-type transporter family protein	1.58222	3.14034	4.62367	6.75338e-05	0.00273559	1.60894
AT5G02170	Transmembrane amino acid transporter family protein	1.36305	0.971886	4.10746	0.000284743	0.00652445	0.382736
AT5G60770	nitrate transporter 2.4	-1.83836	-0.615135	-4.09523	0.000294524	0.00664596	-0.0424188
AT1G77210	sugar transporter 14	1.75004	-0.186514	3.93519	0.000457251	0.0087068	-0.198581
AT3G21080	ABC transporter-related	1.02411	-0.138781	3.88232	0.000528324	0.00943086	-0.291523
AT3G45720	Major facilitator superfamily protein	-1.23867	0.553919	-3.79151	0.000676413	0.0110182	-0.419412
AT3G23550	MATE efflux family protein	1.26127	2.01345	3.58686	0.00117383	0.0154306	-0.916438
AT3G17690	cyclic nucleotide gated channel 19	1.40626	2.54879	3.39881	0.00193265	0.0209305	-1.44378
AT1G12950	root hair specific 2	1.92755	1.91634	3.15253	0.00366349	0.0315692	-1.93065
AT4G23700	cation/H+ exchanger 17	1.3039	3.35178	3.17952	0.00341834	0.0301804	-2.12569
AT4G15236	ABC-2 and Plant PDR ABC-type transporter family protein	1.95304	-2.09662	2.95666	0.00601512	0.0431808	-2.43747
AT2G33280	Major facilitator superfamily protein	-1.56774	-3.19185	-2.93084	0.00641555	0.0450851	-2.70057
AT4G21680	NITRATE TRANSPORTER 1.8	1.44115	3.38972	2.90976	0.00676086	0.0466446	-2.72294
Transgene Effect in Salt | Shoot | 3Hr
Gene_ID	Annotation	logFC	AveExpr	t	P.Value	adj.P.Val	B
AT5G13740	zinc induced facilitator 1	-1.21116	7.02314	-7.08838	5.71459e-08	8.37149e-05	8.31117
AT4G16370	oligopeptide transporter	-1.10213	8.19052	-5.77737	2.29318e-06	0.000846973	4.68308
AT1G64220	translocase of outer membrane 7 kDa subunit 2	-1.44195	0.76435	-4.28807	0.000162346	0.00952423	0.448507
Transgene Dependent Salt Response | Root | 3Hr
Gene_ID	Annotation	logFC	AveExpr	t	P.Value	adj.P.Val	B
AT4G36670	Major facilitator superfamily protein	1.53121	4.2497	5.73502	2.94952e-06	0.00229129	4.57557
AT1G16370	organic cation/carnitine transporter 6	1.46715	3.53675	5.54741	4.99814e-06	0.00278634	4.10823
AT1G19770	purine permease 14	1.11014	5.58619	4.8798	3.2848e-05	0.00690351	2.15232
AT1G14040	EXS (ERD1/XPR1/SYG1) family protein	1.0498	6.2897	4.88569	3.23071e-05	0.00689239	2.14731
AT4G18197	purine permease 7	1.42896	3.19778	4.50751	9.35392e-05	0.010122	1.35059
AT1G13210	autoinhibited Ca2+/ATPase II	1.23181	5.79796	4.57241	7.79813e-05	0.00951978	1.30541
AT1G61890	MATE efflux family protein	1.46888	4.80903	4.473	0.000103027	0.0104898	1.10509
AT5G47560	tonoplast dicarboxylate transporter	1.41345	3.66544	4.40246	0.000125481	0.0111026	1.0278
AT3G47960	Major facilitator superfamily protein	1.01385	4.85741	4.13924	0.00026081	0.0158755	0.202527
AT3G20660	organic cation/carnitine transporter4	1.11552	2.54231	4.0151	0.000367256	0.0194555	0.133145
AT5G26340	Major facilitator superfamily protein	1.31994	3.86411	3.66979	0.000939785	0.0329886	-0.856364
AT5G02170	Transmembrane amino acid transporter family protein	1.59098	0.971886	3.52651	0.00137874	0.0387793	-1.00117
AT1G77210	sugar transporter 14	2.09136	-0.186514	3.45639	0.00166048	0.0426762	-1.32243
AT4G15233	ABC-2 and Plant PDR ABC-type transporter family protein	1.54493	3.14034	3.33893	0.00226119	0.0497989	-1.60962
AT1G57990	purine permease 18	1.22405	4.52731	3.38149	0.00202263	0.0468338	-1.71086
AT2G29940	pleiotropic drug resistance 3	2.16981	-3.11411	3.68361	0.000905458	0.0322472	-1.87498
Transgene Dependent Salt Response | Shoot | 3Hr
Gene_ID	Annotation	logFC	AveExpr	t	P.Value	adj.P.Val	B
AT5G13740	zinc induced facilitator 1	-1.1234	7.02314	-4.82507	3.52274e-05	0.00401082	2.25314
AT4G16370	oligopeptide transporter	-1.10944	8.19052	-4.26801	0.000171795	0.0100667	0.755967
AT5G44050	MATE efflux family protein	-1.05979	4.11551	-3.71459	0.000799655	0.0243712	-0.546953
AT1G51460	ABC-2 type transporter family protein	1.04612	1.8093	3.81812	0.000602093	0.0211933	-0.599118
AT1G64220	translocase of outer membrane 7 kDa subunit 2	-1.6017	0.76435	-3.55099	0.00124642	0.0305337	-1.66817
AT1G73220	organic cation/carnitine transporter1	2.11782	-2.41905	3.46281	0.00157927	0.0353389	-2.82549

### Sheet: 2.Mapman_TFs
Transgene Effect in Controls | Shoot | 3Hr
Gene_ID	Annotation	logFC	AveExpr	t	P.Value	adj.P.Val	B	TF Family
AT1G19210	Integrase-type DNA-binding superfamily protein	3.32314	-1.91372	4.53319	8.10533e-05	0.00751504	-0.257371	AP2-EREBP
AT1G22190	Integrase-type DNA-binding superfamily protein	1.15448	4.73103	5.97748	1.29493e-06	0.000618581	5.35949	AP2-EREBP
AT1G27730	salt tolerance zinc finger	2.75353	4.36001	6.85197	1.10006e-07	0.000161152	7.71876	C2H2
AT1G33760	Integrase-type DNA-binding superfamily protein	2.39259	-2.62883	3.67335	0.000894829	0.034226	-1.72635	AP2-EREBP
AT1G66160	CYS MET PRO and GLY protein	2.18031	1.4092	4.8607	3.18103e-05	0.00426219	1.99035	PHOR1
AT1G68840	related to ABI3/VP1 2	1.32675	2.67726	7.4425	2.16645e-08	5.87099e-05	9.05029	AP2-EREBP
AT1G74930	Integrase-type DNA-binding superfamily protein	3.10508	3.12668	5.88122	1.70421e-06	0.000683505	5.00848	AP2-EREBP
AT1G80840	WRKY DNA-binding protein 40	1.84079	4.36542	5.7545	2.44827e-06	0.000881941	4.77386	WRKY
AT2G35930	plant U-box 23	1.58439	2.74716	4.32167	0.000147653	0.0108151	0.980996	PHOR1
AT2G38470	WRKY DNA-binding protein 33	1.00574	5.51563	5.40087	6.74859e-06	0.00163366	3.69858	WRKY
AT2G40140	zinc finger (CCCH-type) family protein	1.08379	5.71338	5.54124	4.51077e-06	0.001239	4.08205	C3H
AT3G19580	zinc-finger protein 2	1.26439	3.29569	4.86874	3.1086e-05	0.00421656	2.40609	C2H2
AT3G46090	C2H2 and C2HC zinc fingers superfamily protein	1.51974	0.183449	4.35816	0.000133182	0.0100886	0.354879	C2H2
AT3G50060	myb domain protein 77	1.79777	1.28919	5.08531	1.67028e-05	0.00284517	2.62977	MYB
AT3G52450	plant U-box 22	2.17562	0.0345929	3.74019	0.000745618	0.0304712	-0.758303	PHOR1
AT3G55980	salt-inducible zinc finger 1	1.87672	5.44791	6.61713	2.11986e-07	0.000232909	7.07926	C3H
AT4G01250	WRKY family transcription factor	1.27918	1.71936	4.19592	0.000210443	0.0137219	0.616002	WRKY
AT4G25470	C-repeat/DRE binding factor 2	2.85406	0.462119	4.2928	0.000160193	0.0113047	0.497756	AP2-EREBP
AT4G25490	C-repeat/DRE binding factor 1	3.45533	0.468028	5.4	6.7654e-06	0.00163366	2.43255	AP2-EREBP
AT5G04340	zinc finger of Arabidopsis thaliana 6	1.74521	3.8194	5.37422	7.28528e-06	0.00174005	3.75576	C2H2
AT5G05410	DRE-binding protein 2A	1.08138	3.21325	4.2318	0.000190246	0.0127072	0.735246	AP2-EREBP
AT5G21960	Integrase-type DNA-binding superfamily protein	3.63569	-0.405375	4.39392	0.000120362	0.00949105	0.21771	AP2-EREBP
AT5G59820	C2H2-type zinc finger family protein	1.70461	3.82597	6.53717	2.65341e-07	0.000265028	6.87066	C2H2
AT5G65080	K-box region and MADS-box transcription factor family protein	-1.99709	2.44799	-7.9386	5.70366e-09	3.46703e-05	10.0133	MADS
Transgene Effect in Controls | Shoot | 51Hr
Gene_ID	Annotation	logFC	AveExpr	t	P.Value	adj.P.Val	B	TF Family
AT5G65080	K-box region and MADS-box transcription factor family protein	-1.9597	2.58369	-5.61338	5.86007e-05	0.027622	2.04658	MADS
AT2G27470	nuclear factor Y	subunit B11	-1.66958	-0.6254	-6.06001	2.65702e-05	0.0181363	CCAAT-HAP2
Transgene Effect in Salt | Root | 3Hr
Gene_ID	Annotation	logFC	AveExpr	t	P.Value	adj.P.Val	B	TF Family
AT1G68840	related to ABI3/VP1 2	1.0172	5.5885	6.65567	2.28785e-07	0.000119698	6.9326	AP2-EREBP
AT1G13260	related to ABI3/VP1 1	1.04489	6.312	6.44091	4.12901e-07	0.000163237	6.33043	AP2-EREBP
AT3G55980	salt-inducible zinc finger 1	1.29262	6.07618	6.16013	8.98826e-07	0.000218648	5.56957	C3H
AT1G76590	PLATZ transcription factor family protein	1.06801	3.89354	6.09078	1.09023e-06	0.000234869	5.50444	Unspecified
AT1G43160	related to AP2 6	2.25045	2.82882	6.021	1.32443e-06	0.000269473	5.37519	AP2-EREBP
AT1G10585	basic helix-loop-helix (bHLH) DNA-binding superfamily protein	3.64265	-2.6715	6.86276	1.30011e-07	9.52289e-05	3.20796	bHLH
AT2G38470	WRKY DNA-binding protein 33	1.01535	6.75462	5.26985	1.09294e-05	0.000873319	3.09732	WRKY
AT5G49620	myb domain protein 78	1.14948	1.65402	5.05179	2.02229e-05	0.0012918	2.79094	MYB
AT2G22750	basic helix-loop-helix (bHLH) DNA-binding superfamily protein	3.26085	-1.96728	5.78363	2.57339e-06	0.000406817	2.47481	bHLH
AT3G06490	myb domain protein 108	1.77066	3.04	4.87195	3.35828e-05	0.00179716	2.30966	MYB
AT5G64750	Integrase-type DNA-binding superfamily protein	1.28625	2.7048	4.71772	5.18466e-05	0.00234419	1.90806	AP2-EREBP
AT1G27730	salt tolerance zinc finger	1.22018	4.93032	4.64125	6.42796e-05	0.00267515	1.45905	C2H2
AT5G01380	Homeodomain-like superfamily protein	1.78409	0.97738	4.52003	9.03151e-05	0.00326202	1.36505	Trihelix
AT1G12540	basic helix-loop-helix (bHLH) DNA-binding superfamily protein	2.45666	-2.86972	5.40991	7.36281e-06	0.000700803	1.16355	bHLH
AT5G13080	WRKY DNA-binding protein 75	1.03134	3.74159	4.41769	0.000120254	0.00393811	0.99896	WRKY
AT1G02450	NIM1-interacting 1	-1.18502	0.89895	-4.32888	0.000154064	0.00452593	0.897277	Unspecified
AT2G25900	Zinc finger C-x8-C-x5-C-x3-H type family protein	1.12139	4.93812	4.38011	0.000133559	0.00420461	0.727663	C3H
AT4G31800	WRKY DNA-binding protein 18	1.4922	3.59721	4.30905	0.000162815	0.00467673	0.699482	WRKY
AT2G46400	WRKY DNA-binding protein 46	1.36795	4.0474	4.29571	0.000168969	0.00478429	0.632042	WRKY
AT3G15510	NAC domain containing protein 2	1.07612	1.86973	4.17363	0.000237137	0.00586147	0.545175	ORPHAN
AT3G23250	myb domain protein 15	1.43766	4.65748	4.18013	0.000232902	0.00578281	0.2809	MYB
AT4G37850	basic helix-loop-helix (bHLH) DNA-binding superfamily protein	2.38216	-0.0123988	4.03502	0.000347678	0.00737439	0.0338773	bHLH
AT2G46510	ABA-inducible BHLH-type transcription factor	1.03483	2.84234	3.97438	0.0004107	0.00819683	-0.0692385	bHLH
AT5G59730	exocyst subunit exo70 family protein H7	1.07428	4.69467	4.05938	0.000325122	0.00710161	-0.0983257	Unspecified
AT2G40470	LOB domain-containing protein 15	-1.091	0.672332	-3.79874	0.000663271	0.0108766	-0.376125	AS2
AT4G18170	WRKY DNA-binding protein 28	1.67721	1.31646	3.75177	0.000753297	0.0117468	-0.46408	WRKY
AT3G02150	plastid transcription factor 1	1.86167	-2.48152	4.18949	0.00022694	0.00567325	-0.494148	TCP
AT1G80840	WRKY DNA-binding protein 40	2.48838	3.12987	3.66945	0.000940624	0.0134374	-0.775342	WRKY
AT1G74890	response regulator 15	-1.51171	-0.768231	-3.67972	0.000914998	0.013193	-0.898638	ARR-B
AT5G65070	K-box region and MADS-box transcription factor family protein	-1.37346	-0.594101	-3.58727	0.00117254	0.0154284	-1.03926	MADS
AT3G59060	phytochrome interacting factor 3-like 6	1.34773	-1.47767	3.66494	0.000952125	0.0135035	-1.07127	bHLH
AT5G45120	Eukaryotic aspartyl protease family protein	1.12314	-0.275637	3.52976	0.0013669	0.0168837	-1.08039	Unspecified
AT2G33710	Integrase-type DNA-binding superfamily protein	1.62643	2.03971	3.50164	0.00147291	0.0177152	-1.11115	AP2-EREBP
AT2G47810	nuclear factor Y subunit B5	-1.358	-1.14121	-3.59274	0.00115551	0.0152959	-1.16588	CCAAT-HAP2
AT4G21440	MYB-like 102	2.21658	-3.26624	3.82658	0.000614945	0.0104508	-1.39435	MYB
AT1G80590	WRKY DNA-binding protein 66	1.2789	-1.10585	3.43898	0.00173861	0.0196322	-1.40998	WRKY
AT5G61890	Integrase-type DNA-binding superfamily protein	3.50357	-1.02359	3.42824	0.00178858	0.01992	-1.49434	AP2-EREBP
AT1G75490	Integrase-type DNA-binding superfamily protein	1.55514	-2.00807	3.42478	0.00180497	0.0200215	-1.64169	AP2-EREBP
AT3G09600	Homeodomain-like superfamily protein	1.01362	-0.381264	3.2088	0.00317014	0.0287142	-1.74192	MYB-related
AT2G14210	AGAMOUS-like 44	1.33523	3.98798	3.30713	0.00245687	0.0246179	-1.94607	MADS
AT1G05230	homeodomain GLABROUS 2	1.0075	-0.160726	3.06402	0.00459054	0.0365878	-2.01814	HB
AT4G25470	C-repeat/DRE binding factor 2	2.29273	-2.12778	3.21226	0.003142	0.0286178	-2.02639	AP2-EREBP
AT2G37430	C2H2 and C2HC zinc fingers superfamily protein	1.65237	3.40212	3.20627	0.00319091	0.0287618	-2.04965	C2H2
AT5G46350	WRKY DNA-binding protein 8	1.94751	-0.0318298	3.0329	0.00496648	0.0382925	-2.084	WRKY
AT5G07310	Integrase-type DNA-binding superfamily protein	3.2381	-1.59855	3.15014	0.00368598	0.0317057	-2.11616	AP2-EREBP
AT1G12610	Integrase-type DNA-binding superfamily protein	4.12983	-2.94143	2.99447	0.00547134	0.040755	-2.56189	AP2-EREBP
AT1G04500	CCT motif family protein	1.75793	-2.45669	2.89017	0.00709748	0.0480617	-2.61466	Unspecified
AT1G25560	AP2/B3 transcription factor family protein	1.02198	5.42107	3.05094	0.00474517	0.0372261	-2.73115	AP2-EREBP
Transgene Effect in Salt | Shoot | 3Hr
Gene_ID	Annotation	logFC	AveExpr	t	P.Value	adj.P.Val	B	TF Family
AT3G47640	basic helix-loop-helix (bHLH) DNA-binding superfamily protein	-1.33349	4.68031	-9.52033	9.95857e-11	1.09415e-06	14.4084	bHLH
AT2G25900	Zinc finger C-x8-C-x5-C-x3-H type family protein	1.01521	3.52493	6.64083	1.98363e-07	0.000167647	7.15243	C3H
AT5G65080	K-box region and MADS-box transcription factor family protein	-2.62827	2.44799	-6.92772	8.91281e-08	9.95822e-05	7.10325	MADS
AT3G18290	zinc finger protein-related	-1.38644	9.14403	-5.66127	3.19735e-06	0.00104786	4.37137	C2H2
AT5G62165	AGAMOUS-like 42	1.17118	2.825	5.15443	1.36961e-05	0.00257513	3.15565	MADS
AT2G41240	basic helix-loop-helix protein 100	-4.12856	5.73297	-4.76794	4.14843e-05	0.00451276	2.13422	bHLH
AT3G18550	TCP family transcription factor	2.45367	-0.813705	5.35111	7.78525e-06	0.00178566	1.87859	TCP
AT5G63090	Lateral organ boundaries (LOB) domain family protein	1.35223	1.03692	4.55048	7.71621e-05	0.00623368	1.26063	AS2
AT5G04150	basic helix-loop-helix (bHLH) DNA-binding superfamily protein	-2.2451	2.29383	-4.25333	0.000179052	0.0100884	0.643663	bHLH
AT2G18550	homeobox protein 21	1.84841	-0.815227	3.9767	0.000388361	0.0160411	-0.578782	HB
AT3G13960	growth-regulating factor 5	1.22647	0.971618	3.57748	0.00116046	0.0315202	-0.923327	General
AT4G36740	homeobox protein 40	2.15191	-1.5618	3.92302	0.00045072	0.0175605	-0.941006	HB
AT1G31040	PLATZ transcription factor family protein	1.44052	0.216539	3.4258	0.00174319	0.0400259	-1.37645	Unspecified
AT4G25470	C-repeat/DRE binding factor 2	2.76385	0.462119	3.26954	0.00263447	0.0499482	-1.68569	AP2-EREBP
AT2G36270	Basic-leucine zipper (bZIP) transcription factor family protein	1.19144	-0.721679	3.31366	0.00234614	0.0472973	-1.75934	bZIP
Transgene Effect in Salt | Shoot | 51Hr
Gene_ID	Annotation	logFC	AveExpr	t	P.Value	adj.P.Val	B	TF Family
AT4G22950	AGAMOUS-like 19	1.20859	2.64604	7.14807	4.33949e-06	0.00540139	4.36488	MADS
AT5G65080	K-box region and MADS-box transcription factor family protein	-2.18439	2.58369	-6.11411	2.41878e-05	0.0106628	2.75897	MADS
AT2G27470	nuclear factor Y	subunit B11	-1.58414	-0.6254	-5.82157	4.03919e-05	0.0130892	CCAAT-HAP2
Transgene Dependent Salt Response | Root | 3Hr
Gene_ID	Annotation	logFC	AveExpr	t	P.Value	adj.P.Val	B	TF Family
AT2G20880	Integrase-type DNA-binding superfamily protein	-1.08504	2.28197	-6.59017	2.73803e-07	0.00120331	6.73092	AP2-EREBP
AT1G68840	related to ABI3/VP1 2	1.00944	5.5885	4.84759	3.59696e-05	0.00715276	2.06426	AP2-EREBP
AT1G10585	basic helix-loop-helix (bHLH) DNA-binding superfamily protein	4.59131	-2.6715	6.46343	3.88037e-07	0.00129441	1.8873	bHLH
AT4G37260	myb domain protein 73	1.02592	4.46975	4.72932	5.01826e-05	0.00778331	1.81601	MYB
AT1G13260	related to ABI3/VP1 1	1.05209	6.312	4.7589	4.61744e-05	0.00746055	1.79886	AP2-EREBP
AT1G12540	basic helix-loop-helix (bHLH) DNA-binding superfamily protein	3.85289	-2.86972	6.26735	6.67347e-07	0.0014133	1.52875	bHLH
AT5G01380	Homeodomain-like superfamily protein	2.41348	0.97738	4.54179	8.49738e-05	0.00974886	1.30901	Trihelix
AT1G76590	PLATZ transcription factor family protein	1.06729	3.89354	4.46667	0.000104868	0.0104898	1.16754	Unspecified
AT5G64750	Integrase-type DNA-binding superfamily protein	1.59565	2.7048	4.34582	0.000146962	0.0120949	0.973507	AP2-EREBP
AT3G55980	salt-inducible zinc finger 1	1.27264	6.07618	4.45108	0.00010954	0.0106266	0.969452	C3H
AT5G49620	myb domain protein 78	1.28289	1.65402	4.18981	0.000226738	0.0149216	0.593371	MYB
AT2G25900	Zinc finger C-x8-C-x5-C-x3-H type family protein	1.44912	4.93812	4.15443	0.000250078	0.0154794	0.235248	C3H
AT2G38470	WRKY DNA-binding protein 33	1.06182	6.75462	4.04419	0.000339009	0.0184391	-0.132904	WRKY
AT1G22985	Integrase-type DNA-binding superfamily protein	1.03736	1.16999	3.89278	0.000513454	0.0234391	-0.146446	AP2-EREBP
AT5G13080	WRKY DNA-binding protein 75	1.19484	3.74159	3.81055	0.000642329	0.0269876	-0.507804	WRKY
AT1G43160	related to AP2 6	1.90249	2.82882	3.7541	0.000748559	0.0294255	-0.5386	AP2-EREBP
AT2G46510	ABA-inducible BHLH-type transcription factor	1.32028	2.84234	3.75012	0.000756668	0.0295281	-0.563915	bHLH
AT2G22750	basic helix-loop-helix (bHLH) DNA-binding superfamily protein	3.09644	-1.96728	4.03672	0.000346053	0.0187295	-0.894593	bHLH
AT2G22800	Homeobox-leucine zipper protein family	1.00083	3.81305	3.65587	0.000975619	0.0336391	-0.94305	HB
AT3G23250	myb domain protein 15	1.69079	4.65748	3.65256	0.000984326	0.0337962	-0.991904	MYB
AT5G45120	Eukaryotic aspartyl protease family protein	1.57069	-0.275637	3.63163	0.00104121	0.034534	-1.00354	Unspecified
AT5G67190	DREB and EAR motif protein 2	1.25294	1.40615	3.49445	0.00150127	0.0408279	-1.06341	AP2-EREBP
AT3G15510	NAC domain containing protein 2	1.19255	1.86973	3.39858	0.00193382	0.0460387	-1.31299	NAC
AT4G37850	basic helix-loop-helix (bHLH) DNA-binding superfamily protein	2.70924	-0.0123988	3.40797	0.00188667	0.045558	-1.39589	bHLH
AT2G31310	LOB domain-containing protein 14	-1.5566	-0.865515	-3.51038	0.00143915	0.0399293	-1.42513	AS2
AT2G47810	nuclear factor Y subunit B5	-1.83181	-1.14121	-3.56029	0.00126012	0.0376938	-1.43715	CCAAT-HAP2
AT1G27730	salt tolerance zinc finger	1.21407	4.93032	3.40365	0.0019082	0.0456763	-1.68045	C2H2
AT5G59730	exocyst subunit exo70 family protein H7	1.20206	4.69467	3.34486	0.00222639	0.0495091	-1.81282	Unspecified
AT5G59820	C2H2-type zinc finger family protein	1.02619	5.24473	3.33884	0.00226173	0.0497989	-1.88644	C2H2
AT3G02150	plastid transcription factor 1	2.08473	-2.48152	3.44959	0.00169059	0.0430964	-1.97435	TCP
Transgene Dependent Salt Response | Shoot | 3Hr
Gene_ID	Annotation	logFC	AveExpr	t	P.Value	adj.P.Val	B	TF Family
AT3G47640	basic helix-loop-helix (bHLH) DNA-binding superfamily protein	-1.50142	4.68031	-7.97887	5.12472e-09	5.59023e-05	10.2381	bHLH
AT2G36400	growth-regulating factor 3	1.06008	2.65333	5.53844	4.54708e-06	0.00161666	3.6397	General
AT2G25900	Zinc finger C-x8-C-x5-C-x3-H type family protein	1.11285	3.52493	5.36161	7.5539e-06	0.00212807	3.57925	C3H
AT2G40750	WRKY DNA-binding protein 54	-1.11271	5.62811	-4.72994	4.62457e-05	0.00483906	2.02084	WRKY
AT3G17609	HY5-homolog	-1.24281	1.89744	-4.73139	4.60552e-05	0.00483906	1.29496	bZIP
AT3G48550	pseudogene	1.03949	2.16611	4.17259	0.000224696	0.0116725	0.279645	Unspecified
AT1G79700	Integrase-type DNA-binding superfamily protein	1.29648	1.15052	4.39839	0.000118847	0.0082644	0.159202	AP2-EREBP
AT3G18290	zinc finger protein-related	-1.33789	9.14403	-4.00994	0.000354066	0.0152554	0.0879832	C2H2
AT5G63090	Lateral organ boundaries (LOB) domain family protein	1.73659	1.03692	4.29636	0.000158595	0.00954787	-0.0949254	AS2
AT2G41240	basic helix-loop-helix protein 100	-4.08148	5.73297	-3.70668	0.000817107	0.0246465	-0.541623	bHLH
AT5G04340	zinc finger of Arabidopsis thaliana 6	-1.64217	3.8194	-3.66502	0.000915329	0.0262267	-0.645545	C2H2
AT3G18550	TCP family transcription factor	2.94457	-0.813705	4.71445	4.83395e-05	0.00496396	-0.776927	TCP
AT5G59820	C2H2-type zinc finger family protein	-1.35385	3.82597	-3.51035	0.00139041	0.0326103	-1.01534	C2H2
AT2G42380	Basic-leucine zipper (bZIP) transcription factor family protein	1.0623	1.92433	3.56652	0.0011953	0.0300755	-1.09039	bZIP
AT1G27730	salt tolerance zinc finger	-1.96954	4.36001	-3.38048	0.00196636	0.0401725	-1.34566	C2H2
AT5G03150	C2H2-like zinc finger protein	1.28592	1.46533	3.48886	0.0014729	0.0337845	-1.38774	C2H2
AT5G62165	AGAMOUS-like 42	1.01302	2.825	3.28987	0.00249759	0.0467479	-1.50487	MADS
AT1G31040	PLATZ transcription factor family protein	2.04835	0.216539	3.58138	0.00114831	0.0292547	-1.74596	Unspecified
AT2G18550	homeobox protein 21	2.28038	-0.815227	3.60649	0.0010729	0.0284973	-2.10104	HB
AT4G36740	homeobox protein 40	2.68483	-1.5618	3.60401	0.00108014	0.0285662	-2.39531	HB

### Sheet: 3.Mapman_Metal
Transgene Effect in Salt | Root | 3Hr
Gene_ID	Annotation	logFC	AveExpr	t	P.Value	adj.P.Val	B
AT1G55920	serine acetyltransferase 2;1	1.12491	5.28646	5.79956	2.46095e-06	0.000394723	4.61091
AT1G56430	nicotianamine synthase 4	-1.60427	3.46882	-5.59654	4.35278e-06	0.000517017	4.23705
Transgene Effect in Salt | Shoot | 3Hr
Gene_ID	Annotation	logFC	AveExpr	t	P.Value	adj.P.Val	B
AT1G23020	ferric reduction oxidase 3	-1.64783	6.67123	-5.37185	7.33502e-06	0.00177476	3.56665
AT1G56430	nicotianamine synthase 4	-1.30746	5.49486	-4.89669	2.86938e-05	0.00369837	2.31106
AT2G40300	ferritin 4	1.00094	3.01857	4.18418	0.000217497	0.0113253	0.598238
AT5G01600	ferretin 1	2.58299	4.45454	3.82118	0.000597045	0.0208909	-0.472156
Transgene Dependent Salt Response | Root | 3Hr
Gene_ID	Annotation	logFC	AveExpr	t	P.Value	adj.P.Val	B
AT1G55920	serine acetyltransferase 2;1	1.2126	5.28646	4.59269	7.36691e-05	0.00948353	1.39083
AT1G56430	nicotianamine synthase 4	-1.83038	3.46882	-4.78724	4.26343e-05	0.00731911	2.10414
AT5G01600	ferretin 1	1.16666	4.41267	4.86404	3.43401e-05	0.00705223	2.18988
Transgene Dependent Salt Response | Shoot | 3Hr
Gene_ID	Annotation	logFC	AveExpr	t	P.Value	adj.P.Val	B
AT1G23020	ferric reduction oxidase 3	-1.54316	6.67123	-3.69557	0.000842265	0.0251125	-0.71494
AT1G56430	nicotianamine synthase 4	-1.37744	5.49486	-3.81237	0.000611689	0.0213353	-0.363067

### Sheet: 4.Mapman_EnzymeFamilies
Transgene Effect in Controls | Root | 3Hr
Gene_ID	Annotation	logFC	AveExpr	t	P.Value	adj.P.Val	B
AT5G24910	cytochrome P450	family 714	subfamily A	polypeptide 1	-4.38255	0.651376	-17.6869
Transgene Effect in Controls | Shoot | 3Hr
Gene_ID	Annotation	logFC	AveExpr	t	P.Value	adj.P.Val	B
AT4G20860	FAD-binding Berberine family protein	1.15771	4.14947	5.40578	6.65409e-06	0.00163366	3.8308
AT5G67310	cytochrome P450	family 81	subfamily G	polypeptide 1	2.47235	-0.544019	4.13176
Transgene Effect in Salt | Root | 3Hr
Gene_ID	Annotation	logFC	AveExpr	t	P.Value	adj.P.Val	B
AT1G15125	S-adenosyl-L-methionine-dependent methyltransferases superfamily protein	1.76884	0.363135	4.14872	0.000254058	0.00611464	0.392118
AT1G19630	cytochrome P450	family 722	subfamily A	polypeptide 1	-1.9514	-3.30936	-3.21277
AT1G21100	O-methyltransferase family protein	1.05737	5.95113	3.57398	0.00121492	0.0157688	-1.46652
AT1G30730	FAD-binding Berberine family protein	1.00267	5.79748	5.33443	9.10909e-06	0.000791159	3.29859
AT1G50780	2Fe-2S ferredoxin-like superfamily protein	-1.87253	-3.55144	-3.26471	0.00274332	0.0263076	-2.32169
AT1G64950	cytochrome P450	family 89	subfamily A	polypeptide 5	1.00886	2.69468	6.52275
AT1G78830	Curculin-like (mannose-binding) lectin family protein	1.24924	4.64076	5.00241	2.32459e-05	0.00141967	2.47221
AT2G28850	cytochrome P450	family 710	subfamily A	polypeptide 3	-1.18672	5.67863	-8.04436
AT2G29440	glutathione S-transferase tau 6	1.30494	3.28922	5.02329	2.1916e-05	0.00137264	2.67594
AT2G29450	glutathione S-transferase tau 5	1.64135	2.38444	4.27371	0.000179635	0.00492181	0.78849
AT2G30670	NAD(P)-binding Rossmann-fold superfamily protein	-1.84556	4.0519	-6.54397	3.10865e-07	0.000147786	6.72349
AT2G32030	Acyl-CoA N-acyltransferases (NAT) superfamily protein	1.29822	1.70601	4.04003	0.000342916	0.00731576	0.223198
AT2G39030	Acyl-CoA N-acyltransferases (NAT) superfamily protein	2.0019	-2.09874	3.03061	0.00499532	0.0384528	-2.31882
AT2G42250	cytochrome P450	family 712	subfamily A	polypeptide 1	-1.29555	1.35507	-3.36962
AT2G45570	cytochrome P450	family 76	subfamily C	polypeptide 2	2.74977	-2.58639	3.22179
AT2G46660	cytochrome P450	family 78	subfamily A	polypeptide 6	1.01199	0.953218	3.11013
AT3G04000	NAD(P)-binding Rossmann-fold superfamily protein	2.01568	-1.53508	4.25203	0.000190789	0.00511545	0.021485
AT3G15356	Legume lectin family protein	1.18313	2.91192	3.9891	0.000394439	0.00796664	-0.0256985
AT3G22250	UDP-Glycosyltransferase superfamily protein	4.24387	-0.963184	5.71476	3.12213e-06	0.000445492	3.00936
AT3G28740	Cytochrome P450 superfamily protein	3.83652	-0.989577	3.58332	0.00118498	0.0154992	-1.22804
AT3G46660	UDP-glucosyl transferase 76E12	2.93171	-3.546	3.46149	0.00163821	0.0189187	-1.98365
AT3G47380	Plant invertase/pectin methylesterase inhibitor superfamily protein	1.67681	2.14511	4.46187	0.000106284	0.00362652	1.28279
AT3G48520	cytochrome P450	family 94	subfamily B	polypeptide 3	1.9236	0.596803	6.13915
AT4G12360	Bifunctional inhibitor/lipid-transfer protein/seed storage 2S albumin superfamily protein	-1.85458	-1.33634	-3.51992	0.00140313	0.0171657	-1.48052
AT4G12510	Bifunctional inhibitor/lipid-transfer protein/seed storage 2S albumin superfamily protein	-1.19065	3.07559	-3.80079	0.000659577	0.0108647	-0.510824
AT4G22690	cytochrome P450	family 706	subfamily A	polypeptide 1	1.04108	5.59276	5.19768
AT4G22710	cytochrome P450	family 706	subfamily A	polypeptide 2	1.6666	4.39826	4.28826
AT4G23420	NAD(P)-binding Rossmann-fold superfamily protein	1.05799	4.3584	3.24752	0.00286835	0.0270047	-2.14877
AT5G16960	Zinc-binding dehydrogenase family protein	2.80201	-3.47997	5.69399	3.30973e-06	0.00044986	1.16357
AT5G16970	alkenal reductase	1.79124	0.86529	8.28249	3.07402e-09	9.04518e-06	9.6319
AT5G16980	Zinc-binding dehydrogenase family protein	3.02546	-3.60967	6.35385	5.25164e-07	0.000177538	1.89518
AT5G20230	blue-copper-binding protein	1.88972	4.02469	5.00217	2.32617e-05	0.00141967	2.58001
AT5G24910	cytochrome P450	family 714	subfamily A	polypeptide 1	-4.9308	0.651376	-17.2353
AT5G25120	ytochrome p450	family 71	subfamily B	polypeptide 11	1.37667	-0.601276	3.73093
AT5G35940	Mannose-binding lectin superfamily protein	1.47842	3.99407	5.57745	4.59295e-06	0.000539709	4.09992
AT5G36220	cytochrome p450 81d1	1.51162	1.4837	3.23906	0.00293184	0.0274029	-1.67565
AT5G37980	Zinc-binding dehydrogenase family protein	-1.30926	-1.0755	-4.23493	0.000200071	0.00522753	0.119654
AT5G42580	cytochrome P450	family 705	subfamily A	polypeptide 12	1.18364	2.6189	5.66644
AT5G43890	Flavin-binding monooxygenase family protein	1.52941	0.99733	2.93375	0.00636922	0.0448581	-2.30925
AT5G47990	cytochrome P450	family 705	subfamily A	polypeptide 5	1.24638	3.02048	3.85198
AT5G59580	UDP-glucosyl transferase 76E1	2.70671	-2.59154	5.30117	1.00051e-05	0.00083913	1.22043
AT5G61290	Flavin-binding monooxygenase family protein	-1.51205	-1.03448	-3.44906	0.00169295	0.0192751	-1.40083
AT5G63450	cytochrome P450	family 94	subfamily B	polypeptide 1	2.3985	-0.0128583	5.56611
AT5G64120	Peroxidase superfamily protein	1.08611	4.14075	3.51872	0.0014076	0.0172027	-1.35923
Transgene Effect in Salt | Shoot | 3Hr
Gene_ID	Annotation	logFC	AveExpr	t	P.Value	adj.P.Val	B
AT1G01600	cytochrome P450	family 86	subfamily A	polypeptide 4	1.15431	2.43616	4.63117
AT1G65450	HXXXD-type acyl-transferase family protein	1.30917	1.80105	4.89672	2.86913e-05	0.00369837	2.33468
AT2G18150	Peroxidase superfamily protein	-1.6694	1.03731	-3.9425	0.000427038	0.0170924	-0.187222
AT2G27035	early nodulin-like protein 20	-1.9001	-0.508909	-4.43514	0.00010709	0.00766512	0.175381
AT2G38380	Peroxidase superfamily protein	-1.29965	2.51808	-3.79087	0.000648921	0.0219038	-0.341498
AT3G57270	beta-1	3-glucanase 1	-1.81563	-1.15938	-3.80418	0.000625631	0.0213804
AT4G22513	Bifunctional inhibitor/lipid-transfer protein/seed storage 2S albumin superfamily protein	1.33079	2.59618	4.31434	0.000150743	0.00915037	0.962559
AT4G22520	Bifunctional inhibitor/lipid-transfer protein/seed storage 2S albumin superfamily protein	1.61815	0.604715	4.72034	4.75323e-05	0.00490364	1.44824
AT4G30140	GDSL-like Lipase/Acylhydrolase superfamily protein	1.27514	1.03832	3.60845	0.00106723	0.0302208	-0.846371
AT4G36430	Peroxidase superfamily protein	-1.51627	2.15945	-3.48015	0.00150766	0.0364039	-1.0717
AT5G58860	cytochrome P450	family 86	subfamily A	polypeptide 1	-1.908	-0.448171	-3.73973
AT5G64110	Peroxidase superfamily protein	1.30271	1.7796	3.95996	0.000406845	0.0164945	0.0490288
Transgene Effect in Salt | Root | 51Hr
Gene_ID	Annotation	logFC	AveExpr	t	P.Value	adj.P.Val	B
AT5G24910	cytochrome P450	family 714	subfamily A	polypeptide 1	-3.95819	0.712293	-7.62771
Transgene Effect in Salt | Root | 51Hr
Gene_ID	Annotation	logFC	AveExpr	t	P.Value	adj.P.Val	B
AT4G22550	Phosphatidic acid phosphatase (PAP2) family protein	-1.44558	0.00980806	-5.19954	0.000124941	0.0268792	0.344922
Transgene Dependent Salt Response | Root | 3Hr
Gene_ID	Annotation	logFC	AveExpr	t	P.Value	adj.P.Val	B
AT1G15125	S-adenosyl-L-methionine-dependent methyltransferases superfamily protein	2.23157	0.363135	3.8634	0.000556298	0.0245958	-0.357631
AT1G30720	FAD-binding Berberine family protein	1.01298	6.46388	3.6258	0.00105763	0.0348953	-1.22345
AT1G30730	FAD-binding Berberine family protein	1.22129	5.79748	4.77023	4.47248e-05	0.00741584	1.8486
AT1G64950	cytochrome P450	family 89	subfamily A	polypeptide 5	1.00569	2.69468	4.82911
AT1G78830	Curculin-like (mannose-binding) lectin family protein	1.54895	4.64076	4.57322	7.78048e-05	0.00951978	1.39614
AT2G28850	cytochrome P450	family 710	subfamily A	polypeptide 3	-1.20748	5.67863	-6.00744
AT2G29440	glutathione S-transferase tau 6	1.50147	3.28922	4.29709	0.000168326	0.0130239	0.799096
AT2G30670	NAD(P)-binding Rossmann-fold superfamily protein	-1.74949	4.0519	-4.5521	8.25521e-05	0.00960339	1.39179
AT3G04000	NAD(P)-binding Rossmann-fold superfamily protein	2.4225	-1.53508	3.75208	0.000752658	0.0295281	-1.17376
AT3G22250	UDP-Glycosyltransferase superfamily protein	4.00029	-0.963184	3.96705	0.000419035	0.0206806	-0.648138
AT3G47380	Plant invertase/pectin methylesterase inhibitor superfamily protein	1.91069	2.14511	3.80779	0.000647163	0.0271389	-0.340672
AT3G48520	cytochrome P450	family 94	subfamily B	polypeptide 3	2.31319	0.596803	5.53343
AT4G22690	cytochrome P450	family 706	subfamily A	polypeptide 1	1.13517	5.59276	4.16261
AT4G22710	cytochrome P450	family 706	subfamily A	polypeptide 2	1.95745	4.39826	3.74543
AT4G34131	UDP-glucosyl transferase 73B3	1.56449	2.78148	3.60123	0.00112958	0.035973	-0.90482
AT4G34138	UDP-glucosyl transferase 73B1	1.02798	3.39602	4.58941	7.43503e-05	0.00949869	1.54769
AT5G16960	Zinc-binding dehydrogenase family protein	3.23761	-3.47997	4.85728	3.50003e-05	0.00712126	-0.537332
AT5G16970	alkenal reductase	1.78135	0.86529	6.23729	7.25394e-07	0.0014133	5.02165
AT5G16980	Zinc-binding dehydrogenase family protein	2.95581	-3.60967	4.59206	7.38001e-05	0.00948353	-0.909958
AT5G20230	blue-copper-binding protein	2.0815	4.02469	4.12044	0.00027472	0.0163527	0.292508
AT5G42580	cytochrome P450	family 705	subfamily A	polypeptide 12	1.29056	2.6189	4.53399
AT5G59580	UDP-glucosyl transferase 76E1	3.23697	-2.59154	4.67736	5.80785e-05	0.00828713	-0.263991
AT5G63450	cytochrome P450	family 94	subfamily B	polypeptide 1	2.68812	-0.0128583	4.65783
AT5G64120	Peroxidase superfamily protein	1.41649	4.14075	3.43349	0.00176396	0.0437225	-1.47332
Transgene Dependent Salt Response | Shoot | 3Hr
Gene_ID	Annotation	logFC	AveExpr	t	P.Value	adj.P.Val	B
AT1G10370	Glutathione S-transferase family protein	-1.53805	2.92561	-3.77453	0.000678685	0.022503	-0.418662
AT1G63380	NAD(P)-binding Rossmann-fold superfamily protein	1.25129	0.266856	3.96062	0.000406091	0.0166482	-1.16441
AT1G65450	HXXXD-type acyl-transferase family protein	1.43584	1.80105	3.94925	0.000419113	0.0169073	-0.318143
AT1G73010	phosphate starvation-induced gene 2	-1.13217	1.9057	-3.65936	0.00092952	0.0264576	-0.89802
AT2G18150	Peroxidase superfamily protein	-2.86736	1.03731	-4.98061	2.25568e-05	0.00311737	0.821458
AT2G38380	Peroxidase superfamily protein	-2.06842	2.51808	-4.44576	0.00010391	0.00766842	0.949765
AT3G57270	beta-1	3-glucanase 1	-2.28837	-1.15938	-3.53778	0.00129155	0.0311111
AT4G20860	FAD-binding Berberine family protein	-1.0575	4.14947	-3.48571	0.00148539	0.0339459	-1.10454
AT4G22520	Bifunctional inhibitor/lipid-transfer protein/seed storage 2S albumin superfamily protein	1.59878	0.604715	3.43141	0.00171731	0.037069	-1.80157
AT4G36430	Peroxidase superfamily protein	-2.1398	2.15945	-3.6412	0.000976547	0.0272318	-0.933284
AT5G42760	Leucine carboxyl methyltransferase	-1.46333	1.48397	-3.80204	0.00062932	0.0215065	-0.813736
AT5G58860	cytochrome P450	family 86	subfamily A	polypeptide 1	-2.58562	-0.448171	-3.73332
AT5G64110	Peroxidase superfamily protein	1.57194	1.7796	3.52268	0.00134511	0.0319539	-1.19222

### Sheet: 5.Mapman_Hormones
Transgene Effect in Controls | Shoot | 3Hr
Gene_ID	Annotation	logFC	AveExpr	t	P.Value	adj.P.Val	B
AT4G34410	redox responsive transcription factor 1	4.04931	-0.000747909	3.79042	0.000649724	0.0281044	-0.953295
AT5G21960	Integrase-type DNA-binding superfamily protein	3.63569	-0.405375	4.39392	0.000120362	0.00949105	0.21771
AT1G19210	Integrase-type DNA-binding superfamily protein	3.32314	-1.91372	4.53319	8.11e-05	0.00751504	-0.257371
AT1G74930	Integrase-type DNA-binding superfamily protein	3.10508	3.12668	5.88122	1.7e-06	0.000683505	5.00848
AT1G33760	Integrase-type DNA-binding superfamily protein	2.39259	-2.62883	3.67335	0.000894829	0.034226	-1.72635
AT5G61600	ethylene response factor 104	2.21056	2.96669	4.41651	0.000112899	0.00905419	1.20942
AT5G47230	ethylene responsive element binding factor 5	2.16559	2.599	5.36673	7.44e-06	0.00174005	3.68117
AT2G44840	ethylene-responsive element binding factor 13	2.12258	2.81233	4.06608	0.000302761	0.017015	0.327403
AT4G17490	ethylene responsive element binding factor 6	1.92372	2.43848	3.89542	0.000486502	0.0238093	-0.0995556
AT1G28370	ERF domain protein 11	1.77883	3.53455	4.32168	0.000147652	0.0108151	0.938584
AT2G30020	Protein phosphatase 2C family protein	1.58686	4.77506	5.27122	9.79e-06	0.00195629	3.40299
AT3G46620	zinc finger (C3HC4-type RING finger) family protein	1.51458	4.46955	5.57878	4.05e-06	0.00118668	4.25963
AT4G17500	ethylene responsive element binding factor 1	1.4434	1.66278	5.47874	5.4e-06	0.00139514	3.76714
AT1G68840	related to ABI3/VP1 2	1.32675	2.67726	7.4425	2.17e-08	5.87e-05	9.05029
AT1G10560	plant U-box 18	1.31963	2.0157	3.77343	0.000680729	0.0287289	-0.403017
AT3G50260	cooperatively regulated by ethylene and jasmonate 1	1.28253	2.04388	5.2026	1.19e-05	0.00222095	3.08752
AT3G19580	zinc-finger protein 2	1.26439	3.29569	4.86874	3.11e-05	0.00421656	2.40609
AT1G22190	Integrase-type DNA-binding superfamily protein	1.15448	4.73103	5.97748	1.29e-06	0.000618581	5.35949
AT1G73500	MAP kinase kinase 9	1.08952	4.74836	6.42915	3.6e-07	0.000292704	6.58799
AT3G15210	ethylene responsive element binding factor 4	1.04676	5.90722	7.06243	6.14e-08	0.000112411	8.27468
AT3G12830	SAUR-like auxin-responsive protein family	1.03342	2.49553	4.79896	3.8e-05	0.00480051	2.19157
AT3G52400	syntaxin of plants 122	1.0121	4.80611	5.26379	1e-05	0.00198051	3.36431
AT3G57530	calcium-dependent protein kinase 32	1.00442	5.40159	4.93006	2.61e-05	0.00389793	2.39113
Transgene Effect in Salt| Root | 3Hr
Gene_ID	Annotation	logFC	AveExpr	t	P.Value	adj.P.Val	B
AT5G61600	ethylene response factor 104	1.17988	4.70577	7.64957	1.58402e-08	2.90061e-05	9.59847
AT5G42650	allene oxide synthase	1.18402	5.15834	6.45063	4.01981e-07	0.000163237	6.39762
AT2G33830	Dormancy/auxin associated family protein	1.15395	7.91334	6.30049	6.08773e-07	0.000190422	5.93894
AT5G47220	ethylene responsive element binding factor 2	1.21514	3.54786	6.2329	7.34279e-07	0.000204241	5.92983
AT1G28370	ERF domain protein 11	1.54534	2.65375	5.65066	3.7383e-06	0.000461491	4.39378
AT4G17490	ethylene responsive element binding factor 6	1.46194	4.67013	5.18214	1.39986e-05	0.000998888	2.96919
AT3G15450	Aluminium induced protein with YGL and LRDR motifs	1.36265	8.10591	4.68525	5.68045e-05	0.0024865	1.47474
AT2G06050	oxophytodienoate-reductase 3	1.05016	4.51607	4.63993	6.4519e-05	0.00268004	1.47342
AT3G25770	allene oxide cyclase 2	2.20559	0.785208	4.30677	0.00016385	0.0047003	0.834035
AT2G03760	sulphotransferase 12	1.99477	2.95364	3.62963	0.00104682	0.0143588	-0.933403
AT5G51190	Integrase-type DNA-binding superfamily protein	1.34738	3.5281	3.57094	0.0012248	0.0158331	-1.2007
AT3G23240	ethylene response factor 1	2.30055	1.10153	3.3342	0.00228931	0.0235784	-1.42324
AT4G11280	1-aminocyclopropane-1-carboxylic acid (acc) synthase 6	1.0372	5.40352	3.57165	0.00122249	0.0158331	-1.42393
AT1G44350	IAA-leucine resistant (ILR)-like gene 6	1.2944	2.10376	3.36799	0.00209556	0.0221917	-1.44394
AT1G76680	12-oxophytodienoate reductase 1	1.06565	5.78357	3.57521	0.00121092	0.0157347	-1.44527
AT5G24140	squalene monooxygenase 2	1.59056	-0.283742	3.33589	0.0022792	0.0235243	-1.47497
AT5G13370	Auxin-responsive GH3 family protein	1.00435	1.05676	3.30248	0.00248682	0.0247376	-1.49722
AT4G17500	ethylene responsive element binding factor 1	1.19063	3.45113	3.26445	0.00274521	0.0263076	-1.92872
AT5G43450	2-oxoglutarate (2OG) and Fe(II)-dependent oxygenase superfamily protein	3.18722	-1.31691	2.9788	0.00569079	0.0416276	-2.32448
AT3G62550	Adenine nucleotide alpha hydrolases-like superfamily protein	1.59055	-2.4942	2.87763	0.00732123	0.0490902	-2.64273
Transgene Effect in Salt| Shoot | 3Hr
Gene_ID	Annotation	logFC	AveExpr	t	P.Value	adj.P.Val	B
AT1G52100	Mannose-binding lectin superfamily protein	1.45128	-0.640812	3.39669	0.00188355	0.0416808	-1.62112
AT2G23170	Auxin-responsive GH3 family protein	1.00763	3.23003	5.24314	1.06157e-05	0.00214008	3.40332
AT2G41510	cytokinin oxidase/dehydrogenase 1	1.38598	-0.0552122	3.71257	0.000804092	0.0257923	-0.867366
AT3G02480	Late embryogenesis abundant protein (LEA) family protein	2.2751	1.11974	3.29904	0.00243816	0.0479643	-1.55566
AT3G15450	Aluminium induced protein with YGL and LRDR motifs	1.37085	3.58646	6.0841	9.55825e-07	0.000456593	5.66674
AT4G27260	Auxin-responsive GH3 family protein	2.25597	1.99305	4.86221	3.1673e-05	0.00397704	2.28804
AT4G27450	Aluminium induced protein with YGL and LRDR motifs	1.52032	3.16803	6.10321	9.05265e-07	0.000452098	5.6709
Transgene Effect in Salt| Shoot | 51Hr
Gene_ID	Annotation	logFC	AveExpr	t	P.Value	adj.P.Val	B
AT5G14920	Gibberellin-regulated family protein	-1.17938	5.22131	-5.26288	0.000111106	0.0255543	1.34555
Transgene Dependent Salt Response | Root | 3Hr
Gene_ID	Annotation	logFC	AveExpr	t	P.Value	adj.P.Val	B
AT2G38240	2-oxoglutarate (2OG) and Fe(II)-dependent oxygenase superfamily protein	5.25667	-0.899823	3.64996	0.000991236	0.0338221	-1.32904
AT3G59070	Cytochrome b561/ferric reductase transmembrane with DOMON related domain	2.56684	-2.38322	3.39767	0.00193849	0.046073	-2.03801
AT1G19640	jasmonic acid carboxyl methyltransferase	2.16333	-2.99387	3.49724	0.00149022	0.0406278	-2.10083
AT2G34600	jasmonate-zim-domain protein 7	1.94202	0.307369	3.62338	0.0010645	0.0349647	-0.890572
AT1G43160	related to AP2 6	1.90249	2.82882	3.7541	0.000748559	0.0294255	-0.5386
AT4G17500	ethylene responsive element binding factor 1	1.64967	3.45113	3.36102	0.00213421	0.0483475	-1.59467
AT5G64750	Integrase-type DNA-binding superfamily protein	1.59565	2.7048	4.34582	0.000146962	0.0120949	0.973507
AT4G17490	ethylene responsive element binding factor 6	1.56942	4.67013	4.10437	0.000287189	0.016695	0.145591
AT5G05600	2-oxoglutarate (2OG) and Fe(II)-dependent oxygenase superfamily protein	1.49526	4.61705	4.25272	0.000190422	0.0139478	0.532571
AT1G28370	ERF domain protein 11	1.44187	2.65375	3.94143	0.00044951	0.0214263	-0.0480373
AT3G15450	Aluminium induced protein with YGL and LRDR motifs	1.42545	8.10591	3.59649	0.00114399	0.0360536	-1.30459
AT2G46510	ABA-inducible BHLH-type transcription factor	1.32028	2.84234	3.75012	0.000756668	0.0295281	-0.563915
AT2G33830	Dormancy/auxin associated family protein	1.31738	7.91334	5.27807	1.07e-05	0.0038924	3.21768
AT5G67190	DREB and EAR motif protein 2	1.25294	1.40615	3.49445	0.00150127	0.0408279	-1.06341
AT5G42650	allene oxide synthase	1.17427	5.15834	4.69702	5.5e-05	0.00805062	1.67875
AT1G32640	Basic helix-loop-helix (bHLH) DNA-binding family protein	1.16817	6.09666	4.18235	0.000231475	0.0150328	0.244122
AT5G47220	ethylene responsive element binding factor 2	1.16336	3.54786	4.46714	0.000104729	0.0104898	1.23506
AT5G61600	ethylene response factor 104	1.14873	4.70577	5.46508	6.3e-06	0.00288527	3.80792
AT1G19770	purine permease 14	1.11014	5.58619	4.8798	3.28e-05	0.00690351	2.15232
AT1G13260	related to ABI3/VP1 1	1.05209	6.312	4.7589	4.62e-05	0.00746055	1.79886
AT1G22985	Integrase-type DNA-binding superfamily protein	1.03736	1.16999	3.89278	0.000513454	0.0234391	-0.146446
AT1G68840	related to ABI3/VP1 2	1.00944	5.5885	4.84759	3.6e-05	0.00715276	2.06426
AT1G80440	Galactose oxidase/kelch repeat superfamily protein	1.00652	3.85084	3.46048	0.00164261	0.0425144	-1.43685
AT2G20880	Integrase-type DNA-binding superfamily protein	-1.08504	2.28197	-6.59017	2.74e-07	0.00120331	6.73092
Transgene Dependent Salt Response | Shoot | 3Hr
Gene_ID	Annotation	logFC	AveExpr	t	P.Value	adj.P.Val	B
AT5G52300	CAP160 protein	2.23894	-1.46432	3.63883	0.000982836	0.0273707	-2.34248
AT2G42870	phy rapidly regulated 1	1.43199	1.03929	3.90962	0.000467752	0.0181276	-0.792782
AT1G79700	Integrase-type DNA-binding superfamily protein	1.29648	1.15052	4.39839	0.000118847	0.0082644	0.159202
AT2G14900	Gibberellin-regulated family protein	1.03979	4.18528	4.0656	0.000303172	0.0139079	0.325089
AT1G73500	MAP kinase kinase 9	-1.00315	4.74836	-3.84406	0.000560602	0.0203614	-0.262567
AT1G56650	production of anthocyanin pigment 1	-1.11378	5.76794	-5.16921	1.3127e-05	0.00262231	3.19716
AT3G50260	cooperatively regulated by ethylene and jasmonate 1	-1.24809	2.04388	-3.31572	0.00233345	0.0448602	-1.55517

### Sheet: 6.Mapman_Signalling_Biotic
Transgene Effect in Controls | Shoot | 3Hr
Gene_ID	Annotation	logFC	AveExpr	t	P.Value	adj.P.Val	B
AT1G01560	MAP kinase 11	1.258	3.90998	4.95517	2.42644e-05	0.00365195	2.61011
AT1G21550	Calcium-binding EF-hand family protein	1.21854	2.09784	6.39703	3.93762e-07	0.000306895	5.95902
AT1G35140	Phosphate-responsive 1 family protein	2.70185	-0.690939	4.18269	0.00021841	0.0139253	-0.260586
AT1G66400	calmodulin like 23	2.12894	2.45762	4.83097	3.46378e-05	0.00457427	2.21488
AT1G73500	MAP kinase kinase 9	1.08952	4.74836	6.42915	3.59652e-07	0.000292704	6.58799
AT1G76650	calmodulin-like 38	2.65282	1.64626	4.88649	2.95448e-05	0.00413861	1.92336
AT2G41010	calmodulin (CAM)-binding protein of 25 kDa	1.40264	1.01052	3.60589	0.00107467	0.0379048	-0.83967
AT3G01830	Calcium-binding EF-hand family protein	1.57527	2.73957	5.04824	1.8578e-05	0.00302395	2.83306
AT3G25600	Calcium-binding EF-hand family protein	1.15103	3.04443	6.43218	3.5659e-07	0.000292704	6.55642
AT3G29000	Calcium-binding EF-hand family protein	2.09794	3.01123	5.75684	2.4319e-06	0.000881941	4.70799
AT3G57530	calcium-dependent protein kinase 32	1.00442	5.40159	4.93006	2.60761e-05	0.00389793	2.39113
AT4G20450	Leucine-rich repeat protein kinase family protein	-1.2177	-3.01049	-3.67175	0.000898717	0.034226	-1.94469
AT4G24580	Rho GTPase activation protein (RhoGAP) with PH domain	-1.41946	-1.3969	-3.49973	0.0014306	0.045561	-1.77146
AT4G27280	Calcium-binding EF-hand family protein	2.10684	3.29363	4.57522	7.19131e-05	0.00702767	1.61317
AT4G34150	Calcium-dependent lipid-binding (CaLB domain) family protein	1.3298	5.24926	6.34077	4.61588e-07	0.000307362	6.32289
AT5G37770	EF hand calcium-binding protein family	1.67337	4.47657	6.46933	3.21144e-07	0.000292704	6.70911
AT5G41680	Protein kinase superfamily protein	1.44399	-2.36213	3.94693	0.000421822	0.0215561	-1.2768
AT5G54490	pinoid-binding protein 1	1.37049	2.25535	4.04605	0.000320171	0.0177662	0.285933
Transgene Effect in Salt| Root | 3Hr
Gene_ID	Annotation	logFC	AveExpr	t	P.Value	adj.P.Val	B
AT1G66920	Protein kinase superfamily protein	1.94489	-2.14984	4.08391	0.000303867	0.00678944	-0.537966
AT1G76640	Calcium-binding EF-hand family protein	2.28118	-0.252683	2.87346	0.00739717	0.0493909	-2.40351
AT2G18470	roline-rich extensin-like receptor kinase 4	-1.15095	0.266206	-3.4502	0.00168786	0.0192271	-1.1924
AT2G24130	Leucine-rich receptor-like protein kinase family protein	1.56396	2.40423	4.7289	5.02419e-05	0.00230484	1.95962
AT2G41100	Calcium-binding EF hand family protein	1.17973	6.91934	5.79048	2.52443e-06	0.000401969	4.53897
AT2G43010	phytochrome interacting factor 4	1.91317	-1.72004	3.52981	0.0013667	0.0168837	-1.38446
AT3G22910	ATPase E1-E2 type family protein / haloacid dehalogenase-like hydrolase family protein	1.31533	4.38976	4.09516	0.000294583	0.00664596	0.0291235
AT3G29000	Calcium-binding EF-hand family protein	1.26714	3.83457	3.39916	0.00193091	0.0209221	-1.64688
AT4G04710	calcium-dependent protein kinase 22	-1.04241	2.92368	-4.60418	7.1331e-05	0.00282795	1.57138
AT4G21390	S-locus lectin protein kinase family protein	1.07037	5.26767	5.87886	1.97065e-06	0.000346424	4.82576
AT5G24080	Protein kinase superfamily protein	-1.34996	-2.27081	-2.97589	0.00573254	0.0417523	-2.45822
AT5G38990	Malectin/receptor-like protein kinase family protein	1.80781	-1.00453	4.71846	5.17386e-05	0.00234419	1.16193
AT5G42380	calmodulin like 37	1.58959	2.63146	3.41751	0.00183988	0.0203061	-1.42349
AT5G46330	Leucine-rich receptor-like protein kinase family protein	1.10674	2.84339	4.03365	0.000348991	0.00739512	0.0753346
AT5G54490	pinoid-binding protein 1	1.09496	3.46825	3.8784	0.00053401	0.00950918	-0.410076
Transgene Effect in Salt| Shoot | 3Hr
Gene_ID	Annotation	logFC	AveExpr	t	P.Value	adj.P.Val	B
AT3G62090	phytochrome interacting factor 3-like 2	1.5573	1.432	7.14547	4.88287e-08	7.66402e-05	7.37971
Transgene Dependent Salt Response | Root | 3Hr
Gene_ID	Annotation	logFC	AveExpr	t	P.Value	adj.P.Val	B
AT1G52290	Protein kinase superfamily protein	-1.00791	0.338112	-3.54679	0.00130629	0.0381317	-1.03529
AT1G73080	PEP1 receptor 1	1.00615	6.20045	4.45075	0.000109643	0.0106266	0.963229
AT2G24130	Leucine-rich receptor-like protein kinase family protein	1.49696	2.40423	3.3605	0.00213711	0.0483633	-1.44975
AT2G41100	Calcium-binding EF hand family protein	1.35104	6.91934	4.86615	3.4136e-05	0.00705223	2.08893
AT3G22910	ATPase E1-E2 type family protein / haloacid dehalogenase-like hydrolase family protein	1.51554	4.38976	3.47314	0.00158851	0.0420412	-1.46209
AT3G53810	Concanavalin A-like lectin protein kinase family protein	1.02559	3.64245	4.16186	0.00024499	0.0154409	0.388764
AT4G21390	S-locus lectin protein kinase family protein	1.10754	5.26767	4.46582	0.000105115	0.0104898	1.04355
AT5G52390	PAR1 protein	2.16532	1.90833	3.43363	0.00176332	0.0437225	-1.20908
Transgene Dependent Salt Response | Shoot | 3Hr
Gene_ID	Annotation	logFC	AveExpr	t	P.Value	adj.P.Val	B
AT1G21550	Calcium-binding EF-hand family protein	-1.14282	2.09784	-4.04082	0.000324872	0.014404	-0.0423459
AT1G73500	MAP kinase kinase 9	-1.00315	4.74836	-3.84406	0.000560602	0.0203614	-0.262567
AT3G25600	Calcium-binding EF-hand family protein	-1.11262	3.04443	-3.59046	0.00112047	0.0288643	-0.834103
AT3G29000	Calcium-binding EF-hand family protein	-1.89507	3.01123	-3.43506	0.00170068	0.0368184	-1.18741
AT3G46280	protein kinase-related	-3.32864	-1.39649	-3.71522	0.000798279	0.024363	-2.40221
AT3G62090	phytochrome interacting factor 3-like 2	1.9077	1.432	6.42336	3.65577e-07	0.000422799	4.16182
AT4G24580	Rho GTPase activation protein (RhoGAP) with PH domain	2.29929	-1.3969	3.9118	0.000464938	0.0180797	-2.01911
