## Supplementary material for "AtCIPK16 Mediates Salt Stress Through Phytohormones and Transcription Factors": S12

### Sheet: Sheet1
S12. Idenitified novel AtCIPK16 transgene dependent salt reponsive genes that are also putative MAPK substrates
Gene_ID	MPK1	MPK2	MPK3	MPK4	MPK5	MPK6	MPK7	MPK8	MPK10	MPK16	Description
Transgene Effect in Salt | Root | 3Hr
AT5G61600	1	0	0	0	0	0	0	0	0	0	ethylene-responsive element-binding
AT2G41100	0	0	0	0	0	0	0	0	1	0	ATCAL4, TCH3
AT4G21830	0	0	1	1	0	1	0	0	0	0	methionine sulfoxide reductase dom
AT1G32640	0	0	0	0	0	1	0	0	0	0	RD22BP1, JAI1, JIN1, MYC2, ZBF1,
AT4G17490	0	0	0	0	0	1	0	0	0	0	ERF-6-6, ATERF6
AT3G06490	0	0	1	1	1	0	0	0	0	0	AtMYB108
AT5G13080	0	0	0	0	0	1	0	0	0	0	ATWRKY75
AT2G25900	1	0	0	0	0	0	0	0	0	0	ATCTH
AT2G46400	0	0	0	0	0	0	0	0	1	0	ATWRKY46
AT3G23250	0	0	0	0	0	1	0	0	1	0	MYB15,
AT1G80840	1	0	0	1	1	0	0	1	0	1	ATWRKY40
AT2G26695	1	0	1	0	1	1	0	1	0	1	DNA binding
AT1G80590	0	0	0	0	0	1	0	0	0	0	ATWRKY66
AT5G42380	1	1	0	0	1	0	0	0	0	0	CML39
AT1G75490	0	0	0	0	0	1	0	0	0	0	DNA binding / transcription factor
AT3G09600	1	1	0	0	0	1	0	0	1	0	myb family tr
AT5G07310	0	0	0	0	0	1	0	0	0	0	AP2 domain-containing transcription
Transgene Dependent Salt Response | Root | 3Hr
AT5G61600	1	0	0	0	0	0	0	0	0	0	ethylene-responsive element-binding, ATERF104
AT1G27730	0	0	0	0	0	1	0	0	0	0	STZ/ZAT10
AT2G41100	0	0	0	0	0	0	0	0	1	0	ATCAL4, TCH3
AT4G21830	0	0	1	1	0	1	0	0	0	0	methionine sulfoxide reductase dom
AT1G32640	0	0	0	0	0	1	0	0	0	0	RD22BP1, JAI1, JIN1, MYC2, ZBF1,
AT2G25900	1	0	0	0	0	0	0	0	0	0	ATCTH
AT4G17490	0	0	0	0	0	1	0	0	0	0	ERF-6-6, ATERF6
AT1G22985	0	0	1	0	0	0	0	0	0	0	AP2 domain-containing transcription
AT1G65370	1	1	0	0	0	0	0	0	0	0	meprin and TRAF homology
AT5G13080	0	0	0	0	0	1	0	0	0	0	ATWRKY75
AT2G38470	0	0	0	0	0	1	0	0	0	0	ATWRKY33
AT3G23250	0	0	0	0	0	1	0	0	1	0	MYB15
Transgene Effect in Controls | Shoot | 3Hr
AT5G65080	0	0	0	0	0	0	0	0	1	0	MAF5, AGL68 AGL68/MAF5
AT1G74930	1	0	0	1	0	0	0	0	1	0	ORA47; DNA binding
AT1G80840	1	0	0	1	1	0	0	1	0	1	ATWRKY40
AT3G50260	0	0	0	0	0	1	0	0	0	0	CEJ1, ATERF#011
AT3G50060	0	0	0	0	0	0	0	0	1	0	MYB77
AT4G25490	1	0	0	0	1	1	0	0	1	0	DREB1B, CBF1
AT1G76650	0	0	0	0	0	1	0	0	0	0	CML38
AT5G61600	1	0	0	0	0	0	0	0	0	0	ethylene-responsive element-binding
AT4G01250	0	0	0	0	1	0	0	0	1	1	ATWRKY22
AT2G44840	1	0	1	0	1	0	0	0	0	0	ATERF13, EREBP ATERF13
AT4G17490	0	0	0	0	0	1	0	0	0	0	ERF-6-6, ATERF6
AT1G19210	0	0	0	0	1	0	0	0	0	0	AP2 domain-containing transcription
AT4G34410	0	0	0	0	0	1	0	0	0	0	AP2 domain-containing transcription
Transgene Effect in Salt | Shoot | 3Hr
AT2G25900	1	0	0	0	0	0	0	0	0	0	ATCTH
AT5G65080	0	0	0	0	0	0	0	0	1	0	MAF5, AGL68 AGL68/MAF5
AT1G69490	1	0	0	1	0	0	0	0	0	0	ANAC029, ATNAP, NAP
Transgene Dependent Salt Response | Shoot | 3Hr
AT2G25900	1	0	0	0	0	0	0	0	0	0	ATCTH
AT1G79840	1	0	1	0	0	0	1	0	0	0	GL2 GL2 (GLABRA 2); DNA binding
AT1G27730	0	0	0	0	0	1	0	0	0	0	STZ/ZAT10
